# Binding Entropy Can Be Predicted by Crystallographic Ensembles

**DOI:** 10.64898/2026.01.19.699807

**Authors:** Charlotte A. Miller, Stephanie A. Wankowicz

## Abstract

Protein-ligand binding is governed by free energy, comprising both enthalpic and entropic contributions. Yet structural interpretations of binding thermodynamics have predominantly focused on enthalpic interactions, largely neglecting entropy because it is difficult to quantify from static structural models. Here, we developed multiconformer ensemble models to analyze high-resolution X-ray crystallography structures and estimate both protein and solvent conformational entropies. These ensemble models successfully predicted experimental binding entropies measured by isothermal titration calorimetry for over 70 protein-ligand pairs across 12 proteins, revealing a strong linear correlation. Protein entropy, estimated using crystallographic order parameters that capture both harmonic and anharmonic motion, correlates linearly with experimental binding entropy. Incorporating resolution-corrected differences in water-molecule counts substantially improves predictions, demonstrating that protein and solvent contributions must be considered jointly. Analysis of water-protein hydrogen bonding networks partially explains entropic differences across complexes. These results establish that crystallographic ensembles can quantify binding entropy, enabling explicit entropic considerations in structure-based studies of molecular recognition for both functional analysis and drug design.
