## Supplementary Table 1 for "Binding Entropy Can Be Predicted by Crystallographic Ensembles"

Protein	Bound PDB	Apo PDB	dG (kcal/mol)	dH (kcal/mol)	-TdS (kcal/mol)	Temperature	Cell Content	Ligand Content	Cell Concentration	Ligand Concentration	Run Num	Citation (DOI)	Paper Ligand Tracker	Notes
thermolysin	3T73	1KEI	-7.600382	-3.704589	-3.895793	25	200uL protein	ligand	45 uM protein	1-1.5 mM	summary data	10.1002/cmdc.201200206	TLN-1	info in different paper than ligands 2-9 (correct DOI shown)
thermolysin	3T73	1KEI	-7.53858	-3.603	-3.93558	25	200uL protein	ligand	30 uM protein	0.4 mM	a	10.1002/cmdc.201200206	TLN-1
thermolysin	3T73	1KEI	-7.67558	-3.74	-3.93558	25	200uL protein	ligand	30 uM protein	0.4 mM	b	10.1002/cmdc.201200206	TLN-1
thermolysin	3T73	1KEI	-7.61395	-3.738	-3.87595	25	200uL protein	ligand	30 uM protein	0.4 mM	c	10.1002/cmdc.201200206	TLN-1
thermolysin	3T8F	1KEI	-8.1262	-3.10707	-5.01912	25	200uL protein	ligand	45 uM protein	1-1.5 mM	1 - Biela et al., 2012 summary	10.1002/cmdc.201200206	TLN-2	measurements in multiple papers
thermolysin	3T8F	1KEI	-8.054493	-4.923518	-3.130975	25	200uL protein	ligand	30 uM protein	0.4 mM	2 - Krimmer et al., 2014 summary	10.1002/cmdc.201400013	TLN-2
thermolysin	3T8F	1KEI	-8.056205	-4.866	-3.190205	25	200uL protein	ligand	30 uM protein	0.4 mM	a	10.1002/cmdc.201400013	TLN-2
thermolysin	3T8F	1KEI	-8.075575	-4.945	-3.130575	25	200uL protein	ligand	30 uM protein	0.4 mM	b	10.1002/cmdc.201400013	TLN-2
thermolysin	3T8F	1KEI	-8.01813	-4.977	-3.04113	25	200uL protein	ligand	30uM protein	0.4 mM	c	10.1002/cmdc.201400013	TLN-2
thermolysin	4MXJ	1KEI	-8.962715	-6.381453	-2.581262	25	200uL protein	ligand	30uM protein	0.4mM	summary data	10.1002/cmdc.201400013	TLN-3
thermolysin	4MXJ	1KEI	-8.9874055	-6.313	-2.6744055	25	200uL protein	ligand	30uM protein	0.4mM	a	10.1002/cmdc.201400013	TLN-3
thermolysin	4MXJ	1KEI	-8.934275	-6.4	-2.534275	25	200uL protein	ligand	30uM protein	0.4mM	b	10.1002/cmdc.201400013	TLN-3
thermolysin	4MXJ	1KEI	-8.948201	-6.402	-2.546201	25	200uL protein	ligand	30uM protein	0.4mM	c	10.1002/cmdc.201400013	TLN-3
thermolysin	4MTW	1KEI	-9.058317	-5.114723	-3.943595	25	200uL protein	ligand	30uM protein	0.4mM	summary data	10.1002/cmdc.201400013	TLN-4
thermolysin	4MTW	1KEI	-9.05421	-5.059	-3.99521	25	200uL protein	ligand	30uM protein	0.4mM	a	10.1002/cmdc.201400013	TLN-4
thermolysin	4MTW	1KEI	-9.03321	-5.038	-3.99521	25	200uL protein	ligand	30uM protein	0.4mM	b	10.1002/cmdc.201400013	TLN-4
thermolysin	4MTW	1KEI	-9.066135	-5.22	-3.846135	25	200uL protein	ligand	30uM protein	0.4mM	c	10.1002/cmdc.201400013	TLN-4
thermolysin	4MZN	3DO2	-9.273423	-5.329828	-3.967495	25	200uL protein	ligand	30uM protein	0.4mM	summary data	10.1002/cmdc.201400013	TLN-5
thermolysin	4MZN	3DO2	-9.26458	-5.329	-3.93558	25	200uL protein	ligand	30uM protein	0.4mM	a	10.1002/cmdc.201400013	TLN-5
thermolysin	4MZN	3DO2	-9.33184	-5.277	-4.05484	25	200uL protein	ligand	30uM protein	0.4mM	b	10.1002/cmdc.201400013	TLN-5
thermolysin	4MZN	3DO2	-9.25495	-5.379	-3.87595	25	200uL protein	ligand	30uM protein	0.4mM	c	10.1002/cmdc.201400013	TLN-5
thermolysin	4N5P	1KEI	-8.60421	-3.919694	-4.684512	25	200uL protein	ligand	30uM protein	0.4mM	summary data	10.1002/cmdc.201400013	TLN-6
thermolysin	4N5P	1KEI	-8.560695	-3.999	-4.561695	25	200uL protein	ligand	30uM protein	0.4mM	a	10.1002/cmdc.201400013	TLN-6
thermolysin	4N5P	1KEI	-8.6394	-3.869	-4.7704	25	200uL protein	ligand	30uM protein	0.4mM	b	10.1002/cmdc.201400013	TLN-6
thermolysin	4N5P	1KEI	-8.571955	-3.891	-4.680955	25	200uL protein	ligand	30uM protein	0.4mM	c	10.1002/cmdc.201400013	TLN-6
thermolysin	4N4E	1KEI	-8.699809	-3.489484	-5.210325	25	200uL protein	ligand	30uM protein	0.4mM	summary data	10.1002/cmdc.201400013	TLN-7
thermolysin	4N4E	1KEI	-8.70107	-3.394	-5.30707	25	200uL protein	ligand	30uM protein	0.4mM	a	10.1002/cmdc.201400013	TLN-7
thermolysin	4N4E	1KEI	-8.699625	-3.482	-5.217625	25	200uL protein	ligand	30uM protein	0.4mM	b	10.1002/cmdc.201400013	TLN-7
thermolysin	4N4E	1KEI	-8.717365	-3.619	-5.098365	25	200uL protein	ligand	30uM protein	0.4mM	c	10.1002/cmdc.201400013	TLN-7
thermolysin	4N66	1KEI	-8.221797	-2.748566	-5.473231	25	200uL protein	ligand	30uM protein	0.4mM	summary data	10.1002/cmdc.201400013	TLN-8
thermolysin	4N66	1KEI	-8.186515	-2.79	-5.396515	25	200uL protein	ligand	30uM protein	0.4mM	a	10.1002/cmdc.201400013	TLN-8
thermolysin	4N66	1KEI	-8.250405	-2.675	-5.575405	25	200uL protein	ligand	30uM protein	0.4mM	b	10.1002/cmdc.201400013	TLN-8
thermolysin	4N66	1KEI	-8.211145	-2.755	-5.456145	25	200uL protein	ligand	30uM protein	0.4mM	c	10.1002/cmdc.201400013	TLN-8
thermolysin	4MWP	1KEI	-8.078394	-2.605163	-5.473231	25	200uL protein	ligand	30uM protein	0.4mM	summary data	10.1002/cmdc.201400013	TLN-9
thermolysin	4MWP	1KEI	-8.100145	-2.644	-5.456145	25	200uL protein	ligand	30uM protein	0.4mM	a	10.1002/cmdc.201400013	TLN-9
thermolysin	4MWP	1KEI	-8.04659	-2.501	-5.54559	25	200uL protein	ligand	30uM protein	0.4mM	b	10.1002/cmdc.201400013	TLN-9
thermolysin	4MWP	1KEI	-8.05933	-2.633	-5.42633	25	200uL protein	ligand	30uM protein	0.4mM	c	10.1002/cmdc.201400013	TLN-9
human carbonic anhydrase II	6GDC	3D93	-8.60421	-9.464627	0.860421	25	300uL protein	ligand	15mg/mL protein	0.9mM	summary/average	10.1021/acschembio.9b00895	1a
human carbonic anhydrase II	6GDC	3D93	-8.6376673	-9.45028681	0.8126195	25	300uL protein	ligand	15mg/mL protein	0.9mM	1	10.1021/acschembio.9b00895	1a
human carbonic anhydrase II	6GDC	3D93	-8.55162524	-9.36902486	0.81739962	25	300uL protein	ligand	15mg/mL protein	0.9mM	2	10.1021/acschembio.9b00895	1a
human carbonic anhydrase II	6GDC	3D93	-8.6209369	-9.52676864	0.90583174	25	300uL protein	ligand	15mg/mL protein	0.9mM	3	10.1021/acschembio.9b00895	1a
human carbonic anhydrase II	6GM9	3D93	-9.08222	-9.751434	0.669216	25	300uL protein	ligand	15mg/mL protein	0.9mM	summary/average	10.1021/acschembio.9b00895	1b
human carbonic anhydrase II	6GM9	3D93	-9.11089866	-9.8040153	0.69550669	25	300uL protein	ligand	15mg/mL protein	0.9mM	1	10.1021/acschembio.9b00895	1b
human carbonic anhydrase II	6GM9	3D93	-8.98183556	-9.69646272	0.71462715	25	300uL protein	ligand	15mg/mL protein	0.9mM	2	10.1021/acschembio.9b00895	1b
human carbonic anhydrase II	6GM9	3D93	-9.26386233	-9.60564054	0.33938815	25	300uL protein	ligand	15mg/mL protein	0.9mM	3	10.1021/acschembio.9b00895	1b
human carbonic anhydrase II	6HQX	3D93	-9.655832	-9.918738	0.262906	25	300uL protein	ligand	15mg/mL protein	0.9mM	summary/average	10.1021/acschembio.9b00895	1c
human carbonic anhydrase II	6HQX	3D93	-9.77772467	-9.83030593	0.05258126	25	300uL protein	ligand	15mg/mL protein	0.9mM	1	10.1021/acschembio.9b00895	1c
human carbonic anhydrase II	6HQX	3D93	-9.61759082	-9.90200765	0.28441683	25	300uL protein	ligand	15mg/mL protein	0.9mM	2	10.1021/acschembio.9b00895	1c
human carbonic anhydrase II	6HQX	3D93	-9.51720841	-10.07887189	0.55927342	25	300uL protein	ligand	15mg/mL protein	0.9mM	3	10.1021/acschembio.9b00895	1c
human carbonic anhydrase II	6HR3	3D93	-9.727533	-9.225621	-0.501912	25	300uL protein	ligand	15mg/mL protein	0.9mM	summary/average	10.1021/acschembio.9b00895	1d
human carbonic anhydrase II	6HR3	3D93	-9.75143403	-9.0750478	-0.67638623	25	300uL protein	ligand	15mg/mL protein	0.9mM	1	10.1021/acschembio.9b00895	1d
human carbonic anhydrase II	6HR3	3D93	-9.64627151	-9.45028681	-0.19359465	25	300uL protein	ligand	15mg/mL protein	0.9mM	2	10.1021/acschembio.9b00895	1d
human carbonic anhydrase II	6HR3	3D93	-9.78728489	-9.37858509	-0.40869981	25	300uL protein	ligand	15mg/mL protein	0.9mM	3	10.1021/acschembio.9b00895	1d
human carbonic anhydrase II	6HXD	3D93	-10.18164	-10.56405	0.382409	25	300uL protein	ligand	15mg/mL protein	0.9mM	summary/average	10.1021/acschembio.9b00895	1e
human carbonic anhydrase II	6HXD	3D93	-10.07887189	-10.69072658	0.6166348	25	300uL protein	ligand	15mg/mL protein	0.9mM	1	10.1021/acschembio.9b00895	1e
human carbonic anhydrase II	6HXD	3D93	-10.11950287	-10.36089866	0.24378585	25	300uL protein	ligand	15mg/mL protein	0.9mM	2	10.1021/acschembio.9b00895	1e
human carbonic anhydrase II	6HXD	3D93	-10.38001912	-10.69072658	0.30114723	25	300uL protein	ligand	15mg/mL protein	0.9mM	3	10.1021/acschembio.9b00895	1e
human carbonic anhydrase II	6SBH	3D93	-10.7553	-10.2772	-0.478011	25	300uL protein	ligand	15mg/mL protein	0.9mM	summary/average	10.1021/acschembio.9b00895	1f
human carbonic anhydrase II	6I0W	3D93	-8.914914	-10.87476	1.95985	25	300uL protein	ligand	15mg/mL protein	0.9mM	summary/average	10.1021/acschembio.9b00895	2a
human carbonic anhydrase II	6I0W	3D93	-8.91013384	-10.99904398	2.08652008	25	300uL protein	ligand	15mg/mL protein	0.9mM	1	10.1021/acschembio.9b00895	2a
human carbonic anhydrase II	6I0W	3D93	-8.87428298	-10.79110899	1.91204589	25	300uL protein	ligand	15mg/mL protein	0.9mM	2	10.1021/acschembio.9b00895	2a
human carbonic anhydrase II	6I0W	3D93	-8.97466539	-10.83891013	1.86902486	25	300uL protein	ligand	15mg/mL protein	0.9mM	3	10.1021/acschembio.9b00895	2a
human carbonic anhydrase II	6I1U	3D93	-9.440727	-11.11377	1.67304	25	300uL protein	ligand	15mg/mL protein	0.9mM	summary/average	10.1021/acschembio.9b00895	2b
human carbonic anhydrase II	6I1U	3D93	-9.47179732	-11.17112811	1.69455067	25	300uL protein	ligand	15mg/mL protein	0.9mM	1	10.1021/acschembio.9b00895	2b
human carbonic anhydrase II	6I1U	3D93	-9.50286807	-11.08030593	1.58221797	25	300uL protein	ligand	15mg/mL protein	0.9mM	2	10.1021/acschembio.9b00895	2b
human carbonic anhydrase II	6I1U	3D93	-9.34751434	-11.09942639	1.74952199	25	300uL protein	ligand	15mg/mL protein	0.9mM	3	10.1021/acschembio.9b00895	2b
human carbonic anhydrase II	6I2F	3D93	-10.18164	-11.90249	1.72084	25	300uL protein	ligand	15mg/mL protein	0.9mM	summary/average	10.1021/acschembio.9b00895	2c
human carbonic anhydrase II	6I2F	3D93	-10.0501912	-11.95984704	1.91204589	25	300uL protein	ligand	15mg/mL protein	0.9mM	1	10.1021/acschembio.9b00895	2c
human carbonic anhydrase II	6I2F	3D93	-10.21988528	-11.7710325	1.541587	25	300uL protein	ligand	15mg/mL protein	0.9mM	2	10.1021/acschembio.9b00895	2c
human carbonic anhydrase II	6I2F	3D93	-10.36089866	-11.9789675	1.61806883	25	300uL protein	ligand	15mg/mL protein	0.9mM	3	10.1021/acschembio.9b00895	2c
human carbonic anhydrase II	6I3E	3D93	-10.42065	-12.3805	1.98375	25	300uL protein	ligand	15mg/mL protein	0.9mM	summary/average	10.1021/acschembio.9b00895	2d
human carbonic anhydrase II	6I3E	3D93	-10.63097514	-12.38049713	1.74952199	25	300uL protein	ligand	15mg/mL protein	0.9mM	1	10.1021/acschembio.9b00895	2d
human carbonic anhydrase II	6I3E	3D93	-10.59034417	-12.31118547	1.72323136	25	300uL protein	ligand	15mg/mL protein	0.9mM	2	10.1021/acschembio.9b00895	2d
human carbonic anhydrase II	6I3E	3D93	-10.25095602	-12.42112811	2.17017208	25	300uL protein	ligand	15mg/mL protein	0.9mM	3	10.1021/acschembio.9b00895	2d
BRD4	6AJX	6AJW	-6.9	-8.2	1.3	25	ligand	protein	70uM ligand	700uM protein	summary data	https://doi.org/10.1111/febs.14736	ISL
BRD4	6AJY	6AJW	-7.2	-4.1	-3.1	25	ligand	protein	20uM ligand	200uM protein	summary data	https://doi.org/10.1111/febs.14736	ISL 4 methyl ether
TGT	4Q8T	4PUN	-9.89483748	-10.82695985	0.93212237	25	protein	ligand	10uM protein	200uM	summary data	10.1016/j.bmc.2016.07.053	5
TGT	4Q8W	4PUN	-10.27724665	-11.2332696	0.95602294	25	protein	ligand	10uM protein	200uM	summary data	10.1016/j.bmc.2016.07.053	6d
TGT	4PUK	4PUN	-9.94263862	-23.2791587	13.33652008	25	protein	ligand	10uM protein	200-300uM	summary data	10.1021/jm5006868	1a
TGT	3S1G	4PUN	-8.72370937	-11.40057361	2.67686424	25	protein	ligand	20uM protein	200-300uM	summary data	10.1021/jm5006868	1b
TGT	4PUJ	4PUN	-10.18164436	-23.04015296	12.8585086	25	protein	ligand	10uM protein	200-300uM	summary data	10.1021/jm5006868	2a
TGT	4Q4R	4PUN	-8.77151052	-11.6873805	2.91586998	25	protein	ligand	20uM protein	200-300uM	summary data	10.1021/jm5006868	2b
TGT	4Q4O	4PUN	-10.18164436	-18.85755258	8.67590822	25	protein	ligand	10uM protein	200-300uM	summary data	10.1021/jm5006868	3a
TGT	4Q4P	4PUN	-8.72370937	-12.09369025	3.36998088	25	protein	ligand	20uM protein	200-300uM	summary data	10.1021/jm5006868	3b
TGT	4Q4S	4PUN	-9.48852772	-15.84608031	6.35755258	25	protein	ligand	10uM protein	200-300uM	summary data	10.1021/jm5006868	4a
TGT	4Q4Q	4PUN	-7.88718929	-10.06214149	2.1749522	25	protein	ligand	20uM protein	200-300uM	summary data	10.1021/jm5006868	4b
CDK2	6GUK	4EK3	-8.54095	-4.6	-3.94095	30	200uL protein	ligand	10uM protein	100uM	A	10.1016/j.chembiol.2018.10.015	CGP74514A
CDK2	6GUK	4EK3	-8.517795	-8.73	0.212205	30	200uL protein	ligand	10uM protein	100uM	B	10.1016/j.chembiol.2018.10.015	CGP74514A
CDK2	6GUH	4EK3	-10.44015	-16.2	5.75985	30	200uL protein	ligand	10uM protein	100uM	A	10.1016/j.chembiol.2018.10.015	AZD5438
CDK2	6GUH	4EK3	-10.593295	-19.9	9.306705	30	200uL protein	ligand	10uM protein	100uM	B	10.1016/j.chembiol.2018.10.015	AZD5438
major urinary protein	1QY1	1QY0	-9.20172084	-11.4459847	2.24426386	35	protein	ligand	20uM protein	unknown	average	10.1021/ja038461i	IBMP	ligand concentration not explicitly stated
major urinary protein	1QY2	1QY0	-8.10229446	-10.64531549	2.54541109	35	protein	ligand	30uM protein	unknown	average	10.1021/ja038461i	IPMP	ligand concentration not explicitly stated
thermolysin	5JT9	3DO2	-9.0583174	-5.09082218	-3.96749522	25	protein	ligand	30uM protein	1mM	average	0.1021/acs.jmedchem.6b00998	2
thermolysin	5JT9	3DO2	-9.0583174	-5.1625239	-3.87189293	25	protein	ligand	30uM protein	1mM	a	10.1021/acs.jmedchem.6b00998	2
thermolysin	5JT9	3DO2	-9.03441683	-5.04302103	-3.96749522	25	protein	ligand	30uM protein	1mM	b	10.1021/acs.jmedchem.6b00998	2
thermolysin	5JT9	3DO2	-9.0583174	-5.04302103	-4.01529637	25	protein	ligand	30uM protein	1mM	c	10.1021/acs.jmedchem.6b00998	2
thermolysin	5JS3	3DO2	-9.20172084	-5.06692161	-4.11089866	25	protein	ligand	30uM protein	1mM	average	10.1021/acs.jmedchem.6b00998	3
thermolysin	5JS3	3DO2	-9.32122371	-5.04302103	-4.27820268	25	protein	ligand	30uM protein	1mM	a	10.1021/acs.jmedchem.6b00998	3
thermolysin	5JS3	3DO2	-9.08221797	-4.97131931	-4.11089866	25	protein	ligand	30uM protein	1mM	b	10.1021/acs.jmedchem.6b00998	3
thermolysin	5JS3	3DO2	-9.17782027	-5.21032505	-3.96749522	25	protein	ligand	30uM protein	1mM	c	10.1021/acs.jmedchem.6b00998	3
thermolysin	5JXN	1KEI	-8.74760994	-4.42160612	-4.32600382	25	protein	ligand	30uM protein	1mM	average	10.1021/acs.jmedchem.6b00998	4
thermolysin	5JXN	1KEI	-8.72370937	-4.39770554	-4.30210325	25	protein	ligand	30uM protein	1mM	a	10.1021/acs.jmedchem.6b00998	4
thermolysin	5JXN	1KEI	-8.77151052	-4.39770554	-4.37380497	25	protein	ligand	30uM protein	1mM	b	10.1021/acs.jmedchem.6b00998	4
thermolysin	5JXN	1KEI	-8.77151052	-4.44550669	-4.30210325	25	protein	ligand	30uM protein	1mM	c	10.1021/acs.jmedchem.6b00998	4
thermolysin	5JVI	3DO2	-8.89101338	-4.03919694	-4.85181644	25	protein	ligand	30uM protein	1mM	average	10.1021/acs.jmedchem.6b00998	5
thermolysin	5JVI	3DO2	-8.93881453	-3.96749522	-4.97131931	25	protein	ligand	30uM protein	1mM	a	10.1021/acs.jmedchem.6b00998	5
thermolysin	5JVI	3DO2	8.91491396	-4.06309751	-4.85181644	25	protein	ligand	30uM protein	1mM	b	10.1021/acs.jmedchem.6b00998	5
thermolysin	5JVI	3DO2	-8.79541109	-4.06309751	-4.73231358	25	protein	ligand	30uM protein	1mM	c	10.1021/acs.jmedchem.6b00998	5
thermolysin	5JSS	3DO2	-8.79541109	-3.58508604	-5.21032505	25	protein	ligand	30uM protein	1mM	average	10.1021/acs.jmedchem.6b00998	6
thermolysin	5JSS	3DO2	-8.77151052	-3.65678776	-5.11472275	25	protein	ligand	30uM protein	1mM	a	10.1021/acs.jmedchem.6b00998	6
thermolysin	5JSS	3DO2	-8.86711281	-3.58508604	-5.28202677	25	protein	ligand	30uM protein	1mM	b	10.1021/acs.jmedchem.6b00998	6
thermolysin	5JSS	3DO2	-8.74760994	-3.51338432	-5.23422562	25	protein	ligand	30uM protein	1mM	c	10.1021/acs.jmedchem.6b00998	6
Farnesyl pyrophosphate synthase (FPPS)	1YV5	4XQT	-9.2	-7.2	-2	unknown	protein	ligand	20uM FPPS + 500uM IPP (both proteins)	200uM	summary	10.1248/cpb.c13-00710	risedroante	temperature at which ITC experiments were conducted at is not explicitly stated
Farnesyl pyrophosphate synthase (FPPS)	2F94	4XQT	-9	-1	-8	unknown	protein	ligand	20uM FPPS + 500uM IPP (both proteins)	200uM	summary	10.1248/cpb.c13-00710	ibandronate	temperature at which ITC experiments were conducted at is not explicitly stated
transthyretin (TTR)	5BOJ	3CFM	-9.6	-1	-8.6	25	protein	ligand	145uM protein	1.45mM	summary	10.1021/acs.jmedchem.5b00544	GEM
transthyretin (TTR)	4DEW	3CFM	-9.8	-11.2	1.4	25	protein	ligand	145uM protein	1.45mM	summary	10.1021/acs.jmedchem.5b00544	LUT
transthyretin (TTR)	4DER	3CFM	-9	-9.6	0.6	25	protein	ligand	145uM protein	1.45mM	summary	10.1021/acs.jmedchem.5b00544	API
transthyretin (TTR)	3D2T	3CFM	-8.5	-7.8	-0.7	25	protein	ligand	145uM protein	1.45mM	summary	10.1021/acs.jmedchem.5b00544	DIF
bovine trypsin	1S0R	1S0Q	-6.39089268	-4.44550669	-1.94538599	25	protein	ligand	150uM protein	5mM	1	10.1021/acs.jcim.4c01291	BA
bovine trypsin	1S0R	1S0Q	-6.4048793	-4.40248566	-2.00239364	25	protein	ligand	150uM protein	5mM	2	10.1021/acs.jcim.4c01291	BA
bovine trypsin	3GY4	1TPO	-6.94024498	-6.09225621	-0.84798877	25	protein	ligand	150uM protein	5mM	1	10.1021/acs.jcim.4c01291	4-NH2-BA
bovine trypsin	3GY4	1TPO	-6.92046128	-5.96558317	-0.95487811	25	protein	ligand	150uM protein	5mM	2	10.1021/acs.jcim.4c01291	4-NH2-BA
human carbonic anhydrase II	6RL9	2ILI	-7.48087954	-10.70745698	3.22657744	25	protein	ligand	100uM protein	1mM	average/summary	10.3390/biom10040509	4-NH2-SA
human carbonic anhydrase II	4YXI	2ILI	-8.91491396	-8.89101338	-0.02127151	25	protein	ligand	50uM protein	500uM	1	10.1021/acs.jcim.4c01291	4-CH3-SA
human carbonic anhydrase II	4YXI	2ILI	-8.89101338	-9.8709369	0.96797323	25	protein	ligand	50uM protein	500uM	2	10.1021/acs.jcim.4c01291	4-CH3-SA
human carbonic anhydrase II	4YXI	2ILI	-8.98661568	-10.37284895	1.40057361	25	protein	ligand	50uM protein	500uM	3	10.1021/acs.jcim.4c01291	4-CH3-SA
human carbonic anhydrase II	3S71	3D93	-10.85086042	-12.78680688	1.92877629	25	protein	ligand	100uM	1mM	1	10.1021/acs.jcim.4c01291	BF-2-SA
human carbonic anhydrase II	3S71	3D93	-11.37667304	-12.97801147	1.60372849	25	protein	ligand	50uM	500uM	2	10.1021/acs.jcim.4c01291	BF-2-SA
human carbonic anhydrase II	3S71	3D93	-11.06596558	-13.28871893	2.22036329	25	protein	ligand	50uM	500uM	3	10.1021/acs.jcim.4c01291	BF-2-SA
human carbonic anhydrase II	3S72	1CAI	-8.86711281	-11.01816444	2.16061185	25	protein	ligand	50uM protein	500uM	1	10.1021/acs.jcim.4c01291	BDA-2-SA
human carbonic anhydrase II	3S72	1CAI	-8.91491396	-11.11376673	2.20124283	25	protein	ligand	50uM protein	500uM	2	10.1021/acs.jcim.4c01291	BDA-2-SA
human carbonic anhydrase II	3S72	1CAI	-8.91491396	-11.20936902	2.30640535	25	protein	ligand	50uM protein	500uM	3	10.1021/acs.jcim.4c01291	BDA-2-SA
human carbonic anhydrase II	3S73	1CAI	-12.0458891	-18.49904398	6.45315488	25	protein	ligand	100uM protein	1mM	1	10.1021/acs.jcim.4c01291	BTA-2-SA
human carbonic anhydrase II	3S73	1CAI	-12.21319312	-18.28393881	6.0707457	25	protein	ligand	100uM protein	1mM	2	10.1021/acs.jcim.4c01291	BTA-2-SA
human carbonic anhydrase II	3S73	1CAI	-11.83078394	-18.18833652	6.35755258	25	protein	ligand	100uM protein	1mM	3	10.1021/acs.jcim.4c01291	BTA-2-SA
human carbonic anhydrase II	3S77	1CAI	-9.82313576	-10.58795411	0.7624283	25	protein	ligand	50uM protein	500uM	1	10.1021/acs.jcim.4c01291	TA-2-SA
human carbonic anhydrase II	3S77	1CAI	-10.01434034	-10.27724665	0.26768642	25	protein	ligand	50uM protein	500uM	2	10.1021/acs.jcim.4c01291	TA-2-SA
human carbonic anhydrase II	3S77	1CAI	-9.99043977	-11.42447419	1.4459847	25	protein	ligand	50uM protein	500uM	3	10.1021/acs.jcim.4c01291	TA-2-SA
human carbonic anhydrase II	3S78	1CAI	-8.84321224	-8.29349904	-0.55688337	25	protein	ligand	50uM protein	500uM	1	10.1021/acs.jcim.4c01291	TP-2-SA
human carbonic anhydrase II	3S78	1CAI	-8.79541109	-9.03441683	0.25095602	25	protein	ligand	50uM protein	500uM	2	10.1021/acs.jcim.4c01291	TP-2-SA
human carbonic anhydrase II	3S78	1CAI	-8.77151052	-8.84321224	0.07672084	25	protein	ligand	50uM protein	500uM	3	10.1021/acs.jcim.4c01291	TP-2-SA
human carbonic anhydrase II	3S71	3D93	-11.8	-15.5	3.7	unknown	protein	ligand	1/12th-1/20th of ligand concentration	50-100uM	average	10.1073/pnas.1114107108	BF-HCA	the paper states that ITC measurements were taken at a range of temperatures (approx. 280-305K), however exact temperatures of each run are not explicitly stated
human carbonic anhydrase II	3S71	3D93	-11.8	-15.39	3.63	unknown	protein	ligand	1/12th-1/20th of ligand concentration	50-100uM	1	10.1073/pnas.1114107108	BF-HCA	the paper states that ITC measurements were taken at a range of temperatures (approx. 280-305K), however exact temperatures of each run are not explicitly stated
human carbonic anhydrase II	3S71	3D93	-11.7	-15.3	3.65	unknown	protein	ligand	1/12th-1/20th of ligand concentration	50-100uM	2	10.1073/pnas.1114107108	BF-HCA	the paper states that ITC measurements were taken at a range of temperatures (approx. 280-305K), however exact temperatures of each run are not explicitly stated
human carbonic anhydrase II	3S71	3D93	-11.6	-14.79	3.16	unknown	protein	ligand	1/12th-1/20th of ligand concentration	50-100uM	3	10.1073/pnas.1114107108	BF-HCA	the paper states that ITC measurements were taken at a range of temperatures (approx. 280-305K), however exact temperatures of each run are not explicitly stated
human carbonic anhydrase II	3S71	3D93	-11.7	-15.12	3.39	unknown	protein	ligand	1/12th-1/20th of ligand concentration	50-100uM	4	10.1073/pnas.1114107108	BF-HCA	the paper states that ITC measurements were taken at a range of temperatures (approx. 280-305K), however exact temperatures of each run are not explicitly stated
human carbonic anhydrase II	3S71	3D93	-12	-15.51	3.55	unknown	protein	ligand	1/12th-1/20th of ligand concentration	50-100uM	6	10.1073/pnas.1114107108	BF-HCA	the paper states that ITC measurements were taken at a range of temperatures (approx. 280-305K), however exact temperatures of each run are not explicitly stated
human carbonic anhydrase II	3S71	3D93	-11.9	-15.71	3.84	unknown	protein	ligand	1/12th-1/20th of ligand concentration	50-100uM	7	10.1073/pnas.1114107108	BF-HCA	the paper states that ITC measurements were taken at a range of temperatures (approx. 280-305K), however exact temperatures of each run are not explicitly stated
human carbonic anhydrase II	3S71	3D93	-12	-16.09	4.12	unknown	protein	ligand	1/12th-1/20th of ligand concentration	50-100uM	8	10.1073/pnas.1114107108	BF-HCA	the paper states that ITC measurements were taken at a range of temperatures (approx. 280-305K), however exact temperatures of each run are not explicitly stated
human carbonic anhydrase II	3S71	3D93	-11.9	-16.01	4.14	unknown	protein	ligand	1/12th-1/20th of ligand concentration	50-100uM	9	10.1073/pnas.1114107108	BF-HCA	the paper states that ITC measurements were taken at a range of temperatures (approx. 280-305K), however exact temperatures of each run are not explicitly stated
human carbonic anhydrase II	3S71	3D93	-11.7	-15.23	3.52	unknown	protein	ligand	1/12th-1/20th of ligand concentration	50-100uM	10	10.1073/pnas.1114107108	BF-HCA	the paper states that ITC measurements were taken at a range of temperatures (approx. 280-305K), however exact temperatures of each run are not explicitly stated
human carbonic anhydrase II	3S73	1CAI	-12	-16	4	unknown	protein	ligand	1/12th-1/20th of ligand concentration	50-100uM	average	10.1073/pnas.1114107108	BTA-HCA	the paper states that ITC measurements were taken at a range of temperatures (approx. 280-305K), however exact temperatures of each run are not explicitly stated
human carbonic anhydrase II	3S73	1CAI	-11.8	-16.02	4.24	unknown	protein	ligand	1/12th-1/20th of ligand concentration	50-100uM	1	10.1073/pnas.1114107108	BTA-HCA	the paper states that ITC measurements were taken at a range of temperatures (approx. 280-305K), however exact temperatures of each run are not explicitly stated
human carbonic anhydrase II	3S73	1CAI	-11.8	-15.85	4.09	unknown	protein	ligand	1/12th-1/20th of ligand concentration	50-100uM	2	10.1073/pnas.1114107108	BTA-HCA	the paper states that ITC measurements were taken at a range of temperatures (approx. 280-305K), however exact temperatures of each run are not explicitly stated
human carbonic anhydrase II	3S73	1CAI	-11.7	-15.99	4.26	unknown	protein	ligand	1/12th-1/20th of ligand concentration	50-100uM	3	10.1073/pnas.1114107108	BTA-HCA	the paper states that ITC measurements were taken at a range of temperatures (approx. 280-305K), however exact temperatures of each run are not explicitly stated
human carbonic anhydrase II	3S73	1CAI	-11.8	-15.89	4.11	unknown	protein	ligand	1/12th-1/20th of ligand concentration	50-100uM	4	10.1073/pnas.1114107108	BTA-HCA	the paper states that ITC measurements were taken at a range of temperatures (approx. 280-305K), however exact temperatures of each run are not explicitly stated
human carbonic anhydrase II	3S73	1CAI	-11.9	-16.17	4.29	unknown	protein	ligand	1/12th-1/20th of ligand concentration	50-100uM	5	10.1073/pnas.1114107108	BTA-HCA	the paper states that ITC measurements were taken at a range of temperatures (approx. 280-305K), however exact temperatures of each run are not explicitly stated
human carbonic anhydrase II	3S73	1CAI	-12.9	-15.3	2.36	unknown	protein	ligand	1/12th-1/20th of ligand concentration	50-100uM	6	10.1073/pnas.1114107108	BTA-HCA	the paper states that ITC measurements were taken at a range of temperatures (approx. 280-305K), however exact temperatures of each run are not explicitly stated
human carbonic anhydrase II	3S73	1CAI	-11.3	-17.35	6.07	unknown	protein	ligand	1/12th-1/20th of ligand concentration	50-100uM	7	10.1073/pnas.1114107108	BTA-HCA	the paper states that ITC measurements were taken at a range of temperatures (approx. 280-305K), however exact temperatures of each run are not explicitly stated
human carbonic anhydrase II	3S73	1CAI	-12	-15.59	3.61	unknown	protein	ligand	1/12th-1/20th of ligand concentration	50-100uM	8	10.1073/pnas.1114107108	BTA-HCA	the paper states that ITC measurements were taken at a range of temperatures (approx. 280-305K), however exact temperatures of each run are not explicitly stated
human carbonic anhydrase II	3S73	1CAI	-12	-15.93	3.9	unknown	protein	ligand	1/12th-1/20th of ligand concentration	50-100uM	9	10.1073/pnas.1114107108	BTA-HCA	the paper states that ITC measurements were taken at a range of temperatures (approx. 280-305K), however exact temperatures of each run are not explicitly stated
human carbonic anhydrase II	3S73	1CAI	-12.5	-15.65	3.15	unknown	protein	ligand	1/12th-1/20th of ligand concentration	50-100uM	10	10.1073/pnas.1114107108	BTA-HCA	the paper states that ITC measurements were taken at a range of temperatures (approx. 280-305K), however exact temperatures of each run are not explicitly stated
human carbonic anhydrase II	3S75	1CAI	-9.3	-13.6	4.3	unknown	protein	ligand	1/12th-1/20th of ligand concentration	100-500uM	average	10.1073/pnas.1114107108	F-HCA	the paper states that ITC measurements were taken at a range of temperatures (approx. 280-305K), however exact temperatures of each run are not explicitly stated
human carbonic anhydrase II	3S75	1CAI	-9.35	-13.87	4.52	unknown	protein	ligand	1/12th-1/20th of ligand concentration	100-500uM	1	10.1073/pnas.1114107108	F-HCA	the paper states that ITC measurements were taken at a range of temperatures (approx. 280-305K), however exact temperatures of each run are not explicitly stated
human carbonic anhydrase II	3S75	1CAI	-9.33	-13.79	4.46	unknown	protein	ligand	1/12th-1/20th of ligand concentration	100-500uM	2	10.1073/pnas.1114107108	F-HCA	the paper states that ITC measurements were taken at a range of temperatures (approx. 280-305K), however exact temperatures of each run are not explicitly stated
human carbonic anhydrase II	3S75	1CAI	-9.27	-12.53	3.26	unknown	protein	ligand	1/12th-1/20th of ligand concentration	100-500uM	3	10.1073/pnas.1114107108	F-HCA	the paper states that ITC measurements were taken at a range of temperatures (approx. 280-305K), however exact temperatures of each run are not explicitly stated
human carbonic anhydrase II	3S75	1CAI	-9.28	-13.86	4.58	unknown	protein	ligand	1/12th-1/20th of ligand concentration	100-500uM	4	10.1073/pnas.1114107108	F-HCA	the paper states that ITC measurements were taken at a range of temperatures (approx. 280-305K), however exact temperatures of each run are not explicitly stated
human carbonic anhydrase II	3S75	1CAI	-9.29	-13.65	4.36	unknown	protein	ligand	1/12th-1/20th of ligand concentration	100-500uM	5	10.1073/pnas.1114107108	F-HCA	the paper states that ITC measurements were taken at a range of temperatures (approx. 280-305K), however exact temperatures of each run are not explicitly stated
human carbonic anhydrase II	3S75	1CAI	-9.31	-13.6	4.29	unknown	protein	ligand	1/12th-1/20th of ligand concentration	100-500uM	6	10.1073/pnas.1114107108	F-HCA	the paper states that ITC measurements were taken at a range of temperatures (approx. 280-305K), however exact temperatures of each run are not explicitly stated
human carbonic anhydrase II	3S75	1CAI	-9.3	-13.5	4.2	unknown	protein	ligand	1/12th-1/20th of ligand concentration	100-500uM	7	10.1073/pnas.1114107108	F-HCA	the paper states that ITC measurements were taken at a range of temperatures (approx. 280-305K), however exact temperatures of each run are not explicitly stated
human carbonic anhydrase II	3S75	1CAI	-9.31	-13.83	4.52	unknown	protein	ligand	1/12th-1/20th of ligand concentration	100-500uM	8	10.1073/pnas.1114107108	F-HCA	the paper states that ITC measurements were taken at a range of temperatures (approx. 280-305K), however exact temperatures of each run are not explicitly stated
human carbonic anhydrase II	3S75	1CAI	-9.33	-13.6	4.27	unknown	protein	ligand	1/12th-1/20th of ligand concentration	100-500uM	9	10.1073/pnas.1114107108	F-HCA	the paper states that ITC measurements were taken at a range of temperatures (approx. 280-305K), however exact temperatures of each run are not explicitly stated
human carbonic anhydrase II	3S78	1CAI	-8.81	-9.31	0.5	unknown	protein	ligand	1/12th-1/20th of ligand concentration	100-500uM	average	10.1073/pnas.1114107108	T-HCA	the paper states that ITC measurements were taken at a range of temperatures (approx. 280-305K), however exact temperatures of each run are not explicitly stated
human carbonic anhydrase II	3S78	1CAI	-8.86	-9.203	0.341	unknown	protein	ligand	1/12th-1/20th of ligand concentration	100-500uM	1	10.1073/pnas.1114107108	T-HCA	the paper states that ITC measurements were taken at a range of temperatures (approx. 280-305K), however exact temperatures of each run are not explicitly stated
human carbonic anhydrase II	3S78	1CAI	-8.81	-9.495	0.684	unknown	protein	ligand	1/12th-1/20th of ligand concentration	100-500uM	2	10.1073/pnas.1114107108	T-HCA	the paper states that ITC measurements were taken at a range of temperatures (approx. 280-305K), however exact temperatures of each run are not explicitly stated
human carbonic anhydrase II	3S78	1CAI	-8.83	-9.337	0.506	unknown	protein	ligand	1/12th-1/20th of ligand concentration	100-500uM	3	10.1073/pnas.1114107108	T-HCA	the paper states that ITC measurements were taken at a range of temperatures (approx. 280-305K), however exact temperatures of each run are not explicitly stated
human carbonic anhydrase II	3S78	1CAI	-8.8	-9.222	0.423	unknown	protein	ligand	1/12th-1/20th of ligand concentration	100-500uM	4	10.1073/pnas.1114107108	T-HCA	the paper states that ITC measurements were taken at a range of temperatures (approx. 280-305K), however exact temperatures of each run are not explicitly stated
human carbonic anhydrase II	3S78	1CAI	-8.81	-9.373	0.566	unknown	protein	ligand	1/12th-1/20th of ligand concentration	100-500uM	5	10.1073/pnas.1114107108	T-HCA	the paper states that ITC measurements were taken at a range of temperatures (approx. 280-305K), however exact temperatures of each run are not explicitly stated
human carbonic anhydrase II	3S78	1CAI	-8.82	-9.269	0.446	unknown	protein	ligand	1/12th-1/20th of ligand concentration	100-500uM	6	10.1073/pnas.1114107108	T-HCA	the paper states that ITC measurements were taken at a range of temperatures (approx. 280-305K), however exact temperatures of each run are not explicitly stated
human carbonic anhydrase II	3S78	1CAI	-8.84	-9.35	0.511	unknown	protein	ligand	1/12th-1/20th of ligand concentration	100-500uM	7	10.1073/pnas.1114107108	T-HCA	the paper states that ITC measurements were taken at a range of temperatures (approx. 280-305K), however exact temperatures of each run are not explicitly stated
human carbonic anhydrase II	3S78	1CAI	-8.79	-9.272	0.478	unknown	protein	ligand	1/12th-1/20th of ligand concentration	100-500uM	8	10.1073/pnas.1114107108	T-HCA	the paper states that ITC measurements were taken at a range of temperatures (approx. 280-305K), however exact temperatures of each run are not explicitly stated
human carbonic anhydrase II	3S78	1CAI	-8.78	-9.273	0.493	unknown	protein	ligand	1/12th-1/20th of ligand concentration	100-500uM	9	10.1073/pnas.1114107108	T-HCA	the paper states that ITC measurements were taken at a range of temperatures (approx. 280-305K), however exact temperatures of each run are not explicitly stated
human carbonic anhydrase II	3S78	1CAI	-8.8	-9.299	0.498	unknown	protein	ligand	1/12th-1/20th of ligand concentration	100-500uM	10	10.1073/pnas.1114107108	T-HCA	the paper states that ITC measurements were taken at a range of temperatures (approx. 280-305K), however exact temperatures of each run are not explicitly stated
human carbonic anhydrase II	3S74	3D93	-11.5	-12.5	1	unknown	protein	ligand	1/12th-1/20th of ligand concentration	50-100uM	average	10.1073/pnas.1114107108	BT-HCA	the paper states that ITC measurements were taken at a range of temperatures (approx. 280-305K), however exact temperatures of each run are not explicitly stated
human carbonic anhydrase II	3S74	3D93	-11.3	-12.17	0.87	unknown	protein	ligand	1/12th-1/20th of ligand concentration	50-100uM	1	10.1073/pnas.1114107108	BT-HCA	the paper states that ITC measurements were taken at a range of temperatures (approx. 280-305K), however exact temperatures of each run are not explicitly stated
human carbonic anhydrase II	3S74	3D93	-11.4	-12.76	1.37	unknown	protein	ligand	1/12th-1/20th of ligand concentration	50-100uM	2	10.1073/pnas.1114107108	BT-HCA	the paper states that ITC measurements were taken at a range of temperatures (approx. 280-305K), however exact temperatures of each run are not explicitly stated
human carbonic anhydrase II	3S74	3D93	-11.6	-12.96	1.41	unknown	protein	ligand	1/12th-1/20th of ligand concentration	50-100uM	3	10.1073/pnas.1114107108	BT-HCA	the paper states that ITC measurements were taken at a range of temperatures (approx. 280-305K), however exact temperatures of each run are not explicitly stated
human carbonic anhydrase II	3S74	3D93	-11.4	-13.18	1.76	unknown	protein	ligand	1/12th-1/20th of ligand concentration	50-100uM	4	10.1073/pnas.1114107108	BT-HCA	the paper states that ITC measurements were taken at a range of temperatures (approx. 280-305K), however exact temperatures of each run are not explicitly stated
human carbonic anhydrase II	3S74	3D93	-11.5	-12.73	1.24	unknown	protein	ligand	1/12th-1/20th of ligand concentration	50-100uM	5	10.1073/pnas.1114107108	BT-HCA	the paper states that ITC measurements were taken at a range of temperatures (approx. 280-305K), however exact temperatures of each run are not explicitly stated
human carbonic anhydrase II	3S74	3D93	-11.1	-12.36	1.25	unknown	protein	ligand	1/12th-1/20th of ligand concentration	50-100uM	6	10.1073/pnas.1114107108	BT-HCA	the paper states that ITC measurements were taken at a range of temperatures (approx. 280-305K), however exact temperatures of each run are not explicitly stated
human carbonic anhydrase II	3S74	3D93	-11.6	-12.46	0.873	unknown	protein	ligand	1/12th-1/20th of ligand concentration	50-100uM	7	10.1073/pnas.1114107108	BT-HCA	the paper states that ITC measurements were taken at a range of temperatures (approx. 280-305K), however exact temperatures of each run are not explicitly stated
human carbonic anhydrase II	3S74	3D93	-11.6	-12.35	0.727	unknown	protein	ligand	1/12th-1/20th of ligand concentration	50-100uM	8	10.1073/pnas.1114107108	BT-HCA	the paper states that ITC measurements were taken at a range of temperatures (approx. 280-305K), however exact temperatures of each run are not explicitly stated
human carbonic anhydrase II	3S74	3D93	-11.6	-11.81	0.227	unknown	protein	ligand	1/12th-1/20th of ligand concentration	50-100uM	9	10.1073/pnas.1114107108	BT-HCA	the paper states that ITC measurements were taken at a range of temperatures (approx. 280-305K), however exact temperatures of each run are not explicitly stated
human carbonic anhydrase II	3S74	3D93	-11.6	-12.18	0.546	unknown	protein	ligand	1/12th-1/20th of ligand concentration	50-100uM	10	10.1073/pnas.1114107108	BT-HCA	the paper states that ITC measurements were taken at a range of temperatures (approx. 280-305K), however exact temperatures of each run are not explicitly stated
human carbonic anhydrase II	3S77	1CAI	-9.83	-12.27	2.44	unknown	protein	ligand	1/12th-1/20th of ligand concentration	100-500uM	average	10.1073/pnas.1114107108	TA-HCA	the paper states that ITC measurements were taken at a range of temperatures (approx. 280-305K), however exact temperatures of each run are not explicitly stated
human carbonic anhydrase II	3S77	1CAI	-9.84	-12.42	2.58	unknown	protein	ligand	1/12th-1/20th of ligand concentration	100-500uM	1	10.1073/pnas.1114107108	TA-HCA	the paper states that ITC measurements were taken at a range of temperatures (approx. 280-305K), however exact temperatures of each run are not explicitly stated
human carbonic anhydrase II	3S77	1CAI	-9.87	-12.31	2.44	unknown	protein	ligand	1/12th-1/20th of ligand concentration	100-500uM	2	10.1073/pnas.1114107108	TA-HCA	the paper states that ITC measurements were taken at a range of temperatures (approx. 280-305K), however exact temperatures of each run are not explicitly stated
human carbonic anhydrase II	3S77	1CAI	-9.84	-12.25	2.41	unknown	protein	ligand	1/12th-1/20th of ligand concentration	100-500uM	3	10.1073/pnas.1114107108	TA-HCA	the paper states that ITC measurements were taken at a range of temperatures (approx. 280-305K), however exact temperatures of each run are not explicitly stated
human carbonic anhydrase II	3S77	1CAI	-9.88	-12.29	2.41	unknown	protein	ligand	1/12th-1/20th of ligand concentration	100-500uM	4	10.1073/pnas.1114107108	TA-HCA	the paper states that ITC measurements were taken at a range of temperatures (approx. 280-305K), however exact temperatures of each run are not explicitly stated
human carbonic anhydrase II	3S77	1CAI	-9.85	-12.24	2.39	unknown	protein	ligand	1/12th-1/20th of ligand concentration	100-500uM	5	10.1073/pnas.1114107108	TA-HCA	the paper states that ITC measurements were taken at a range of temperatures (approx. 280-305K), however exact temperatures of each run are not explicitly stated
human carbonic anhydrase II	3S77	1CAI	-9.77	-12.26	2.49	unknown	protein	ligand	1/12th-1/20th of ligand concentration	100-500uM	6	10.1073/pnas.1114107108	TA-HCA	the paper states that ITC measurements were taken at a range of temperatures (approx. 280-305K), however exact temperatures of each run are not explicitly stated
human carbonic anhydrase II	3S77	1CAI	-9.86	-12.18	2.32	unknown	protein	ligand	1/12th-1/20th of ligand concentration	100-500uM	7	10.1073/pnas.1114107108	TA-HCA	the paper states that ITC measurements were taken at a range of temperatures (approx. 280-305K), however exact temperatures of each run are not explicitly stated
human carbonic anhydrase II	3S77	1CAI	-9.86	-12.22	2.36	unknown	protein	ligand	1/12th-1/20th of ligand concentration	100-500uM	8	10.1073/pnas.1114107108	TA-HCA	the paper states that ITC measurements were taken at a range of temperatures (approx. 280-305K), however exact temperatures of each run are not explicitly stated
human carbonic anhydrase II	3S77	1CAI	-9.76	-12.23	2.47	unknown	protein	ligand	1/12th-1/20th of ligand concentration	100-500uM	9	10.1073/pnas.1114107108	TA-HCA	the paper states that ITC measurements were taken at a range of temperatures (approx. 280-305K), however exact temperatures of each run are not explicitly stated
human carbonic anhydrase II	3S77	1CAI	-9.79	-12.33	2.54	unknown	protein	ligand	1/12th-1/20th of ligand concentration	100-500uM	10	10.1073/pnas.1114107108	TA-HCA	the paper states that ITC measurements were taken at a range of temperatures (approx. 280-305K), however exact temperatures of each run are not explicitly stated
human carbonic anhydrase II	3S76	1CAI	-6.9	-3.7	-3.2	unknown	protein	ligand	1/12th-1/20th of ligand concentration	100-500uM	average	10.1073/pnas.1114107108	I-HCA	the paper states that ITC measurements were taken at a range of temperatures (approx. 280-305K), however exact temperatures of each run are not explicitly stated
human carbonic anhydrase II	3S76	1CAI	-7.14	-3.67	-3.47	unknown	protein	ligand	1/12th-1/20th of ligand concentration	100-500uM	1	10.1073/pnas.1114107108	I-HCA	the paper states that ITC measurements were taken at a range of temperatures (approx. 280-305K), however exact temperatures of each run are not explicitly stated
human carbonic anhydrase II	3S76	1CAI	-6.76	-4.14	-2.62	unknown	protein	ligand	1/12th-1/20th of ligand concentration	100-500uM	2	10.1073/pnas.1114107108	I-HCA	the paper states that ITC measurements were taken at a range of temperatures (approx. 280-305K), however exact temperatures of each run are not explicitly stated
human carbonic anhydrase II	3S76	1CAI	-6.94	-3.68	-3.26	unknown	protein	ligand	1/12th-1/20th of ligand concentration	100-500uM	3	10.1073/pnas.1114107108	I-HCA	the paper states that ITC measurements were taken at a range of temperatures (approx. 280-305K), however exact temperatures of each run are not explicitly stated
human carbonic anhydrase II	3S76	1CAI	-6.87	-3.42	-3.45	unknown	protein	ligand	1/12th-1/20th of ligand concentration	100-500uM	4	10.1073/pnas.1114107108	I-HCA	the paper states that ITC measurements were taken at a range of temperatures (approx. 280-305K), however exact temperatures of each run are not explicitly stated
human carbonic anhydrase II	3S76	1CAI	-6.73	-3.94	-2.79	unknown	protein	ligand	1/12th-1/20th of ligand concentration	100-500uM	5	10.1073/pnas.1114107108	I-HCA	the paper states that ITC measurements were taken at a range of temperatures (approx. 280-305K), however exact temperatures of each run are not explicitly stated
human carbonic anhydrase II	3S76	1CAI	-6.7	-3.28	-3.42	unknown	protein	ligand	1/12th-1/20th of ligand concentration	100-500uM	6	10.1073/pnas.1114107108	I-HCA	the paper states that ITC measurements were taken at a range of temperatures (approx. 280-305K), however exact temperatures of each run are not explicitly stated
human carbonic anhydrase II	3S76	1CAI	-6.85	-2.97	-3.88	unknown	protein	ligand	1/12th-1/20th of ligand concentration	100-500uM	7	10.1073/pnas.1114107108	I-HCA	the paper states that ITC measurements were taken at a range of temperatures (approx. 280-305K), however exact temperatures of each run are not explicitly stated
human carbonic anhydrase II	3S76	1CAI	-7.14	-3.67	-3.47	unknown	protein	ligand	1/12th-1/20th of ligand concentration	100-500uM	8	10.1073/pnas.1114107108	I-HCA	the paper states that ITC measurements were taken at a range of temperatures (approx. 280-305K), however exact temperatures of each run are not explicitly stated
human carbonic anhydrase II	3S76	1CAI	-6.76	-4.14	-2.62	unknown	protein	ligand	1/12th-1/20th of ligand concentration	100-500uM	9	10.1073/pnas.1114107108	I-HCA	the paper states that ITC measurements were taken at a range of temperatures (approx. 280-305K), however exact temperatures of each run are not explicitly stated
human carbonic anhydrase II	3S72	1CAI	-8.64	-8.7	0.1	unknown	protein	ligand	1/12th-1/20th of ligand concentration	50-100uM	average	10.1073/pnas.1114107108	BI-HCA	the paper states that ITC measurements were taken at a range of temperatures (approx. 280-305K), however exact temperatures of each run are not explicitly stated
human carbonic anhydrase II	3S72	1CAI	-8.65	-8.73	0.08	unknown	protein	ligand	1/12th-1/20th of ligand concentration	50-100uM	1	10.1073/pnas.1114107108	BI-HCA	the paper states that ITC measurements were taken at a range of temperatures (approx. 280-305K), however exact temperatures of each run are not explicitly stated
human carbonic anhydrase II	3S72	1CAI	-8.69	-8.78	0.09	unknown	protein	ligand	1/12th-1/20th of ligand concentration	50-100uM	2	10.1073/pnas.1114107108	BI-HCA	the paper states that ITC measurements were taken at a range of temperatures (approx. 280-305K), however exact temperatures of each run are not explicitly stated
human carbonic anhydrase II	3S72	1CAI	-8.69	-8.76	0.07	unknown	protein	ligand	1/12th-1/20th of ligand concentration	50-100uM	3	10.1073/pnas.1114107108	BI-HCA	the paper states that ITC measurements were taken at a range of temperatures (approx. 280-305K), however exact temperatures of each run are not explicitly stated
human carbonic anhydrase II	3S72	1CAI	-8.64	-8.75	0.11	unknown	protein	ligand	1/12th-1/20th of ligand concentration	50-100uM	4	10.1073/pnas.1114107108	BI-HCA	the paper states that ITC measurements were taken at a range of temperatures (approx. 280-305K), however exact temperatures of each run are not explicitly stated
human carbonic anhydrase II	3S72	1CAI	-8.61	-8.76	0.15	unknown	protein	ligand	1/12th-1/20th of ligand concentration	50-100uM	5	10.1073/pnas.1114107108	BI-HCA	the paper states that ITC measurements were taken at a range of temperatures (approx. 280-305K), however exact temperatures of each run are not explicitly stated
human carbonic anhydrase II	3S72	1CAI	-8.58	-8.85	0.27	unknown	protein	ligand	1/12th-1/20th of ligand concentration	50-100uM	6	10.1073/pnas.1114107108	BI-HCA	the paper states that ITC measurements were taken at a range of temperatures (approx. 280-305K), however exact temperatures of each run are not explicitly stated
human carbonic anhydrase II	3S72	1CAI	-8.59	-8.5	-0.09	unknown	protein	ligand	1/12th-1/20th of ligand concentration	50-100uM	7	10.1073/pnas.1114107108	BI-HCA	the paper states that ITC measurements were taken at a range of temperatures (approx. 280-305K), however exact temperatures of each run are not explicitly stated
human carbonic anhydrase II	3S72	1CAI	-8.63	-8.47	-0.16	unknown	protein	ligand	1/12th-1/20th of ligand concentration	50-100uM	8	10.1073/pnas.1114107108	BI-HCA	the paper states that ITC measurements were taken at a range of temperatures (approx. 280-305K), however exact temperatures of each run are not explicitly stated
Human Galectin-3	2XG3	3ZSL	-6.5248566	-11.78298279	5.2581262	28	protein	ligand	10-100uM	unknown	summary	10.1021/ja105852y	L2	ligand concentrations are not explicitly stated
Human Galectin-3	2NN8	3ZSL	-5.01912046	-12.09369025	7.17017208	28	protein	ligand	10-100uM	unknown	summary	10.1021/ja105852y	lactose	ligand concentrations are not explicitly stated
BRD4 (BD1)	3U5J	2OSS	-7.4	-6.96	-0.44	15	ligand	protein	unknown	150uM	summary	10.1016/j.bmc.2011.10.080	Alprazolam	ligand concentrations are not explicitly stated
BRD4 (BD1)	3U5L	2OSS	-8.16	-6.16	-2	15	ligand	protein	unknown	150uM	summary	10.1016/j.bmc.2011.10.080	BzT-7	ligand concentrations are not explicitly stated
BRD4 (BD1)	4OGI	2OSS	-9.79	-9.7	0.074	15	ligand	protein	unknown	unknown	summary	10.1038/nchembio.1471	BI-2536	protein & ligand concentrations are not explicitly stated
BRD4 (BD1)	4OGJ	2OSS	-8.94	-5.28	3.65	15	ligand	protein	unknown	unknown	summary	10.1038/nchembio.1471	TG-101348	protein & ligand concentrations are not explicitly stated
BRD4 (BD1)	3MXF	2OSS	-9.64	-8.42	-1.22	15	ligand	protein	25uM	240uM	1	10.1038/nature09504	JQ1
BRD4 (BD1)	3MXF	2OSS	-9.29	-3.22	-6.08	15	ligand	protein	27uM	250uM	2	10.1038/nature09504	JQ1
BRD4 (BD1)	4MR3	2OSS	-8.99	-11.73	2.74	15	ligand	protein	13uM	223uM	1	10.1073/pnas.13106581	RVX-OH
BRD4 (BD1)	4MR4	2OSS	-7.84	-7.88	0.04	15	ligand	protein	17uM	322uM	1	10.1073/pnas.13106581	RVX-208
SARS-Cov2 Macrodomain	x4034	7KQO	-7.49	-1.67	-5.82	25	ligand	protein	0.05mM	4mM	1	10.1101/2025.11.25.690589v1	AVI-0004205
SARS-Cov2 Macrodomain	7HHZ	7KQO	-6.17	-1.2	-4.97	25	ligand	protein	0.05mM	4mM	1	10.1101/2025.11.25.690589v1	AVI-0000703
SARS-Cov2 Macrodomain	7HFK	7KQO	-4.35	-0.53	-0.53	25	ligand	protein	0.05mM	4mM	1	10.1101/2025.11.25.690589v1	AVI-0004314
SARS-Cov2 Macrodomain	7HF3	7KQO	-4.83	-2.31	-2.31	25	ligand	protein	0.05mM	4mM	1	10.1101/2025.11.25.690589v1	AVI-0004064
SARS-Cov2 Macrodomain	7HFP	7KQO	-5.58	-2.52	-1.73	25	ligand	protein	0.05mM	5mM	1	10.1101/2025.11.25.690589v1	AVI-0004318
SARS-Cov2 Macrodomain	7HDN	7KQO	-5.29	-3.45	-1.84	25	ligand	protein	0.05mM	4mM	1	10.1101/2025.11.25.690589v1	AVI-0003734
SARS-Cov2 Macrodomain	7HFN	7KQO	-5.25	-1.93	-3.23	25	ligand	protein	0.05mM	4mM	1	10.1101/2025.11.25.690589v1	AVI-0004322
SARS-Cov2 Macrodomain	13VB	7KQO	-6.16	-1.42	-4.74	25	ligand	protein	0.05mM	4mM	1	10.1101/2025.11.25.690589v1	AVI-0000681
SARS-Cov2 Macrodomain	7KQP	7KQO	-6.8	-8.68	1.88	25	ligand	protein	0.05mM	4mM	1	10.1101/2025.11.25.690589v1	ADPr
SARS-Cov2 Macrodomain	7HI4	7KQO	-6.47	-0.53	-5.94	25	ligand	protein	0.05mM	4mM	1	10.1101/2025.11.25.690589v1	AVI-0000689
SARS-Cov2 Macrodomain	7HF6	7KQO	-5.16	-1.93	-4.03	25	ligand	protein	0.05mM	3mM	1	10.1101/2025.11.25.690589v1	AVI-0003760
SARS-Cov2 Macrodomain	7HF7	7KQO	-5.08	-2.69	-2.39	25	ligand	protein	0.05mM	4mM	1	10.1101/2025.11.25.690589v1	AVI-0003636
