## Supplementary Table 4 for "Binding Entropy Can Be Predicted by Crystallographic Ensembles"

PDB	Protein	Protein_Entropy	dCP	avg_dsasa	avg_dapolar	avg_dpolar	Num_Water_Corrected	Num_Water_Count	TdS	dH	dG
x4034	Mac1	-4.6075	-0.130273538	-0.629384951	-0.626116127	-0.651252736	-0.208116564	-0.244578313	-5.821826004	-1.67	-7.491826004
x3458	Mac1	-4.5725	0.425296981	0.085790958	-0.344632273	0.745983534	-0.35827407	-0.42289157	-4.73708891	-1.42	-6.15708891
7HHZ	Mac1	-3.3375	0.156950781	-0.639279523	-1.196155621	-0.342332623	-0.132847291	-0.096385542	-4.973551625	-1.2	-6.173551625
x3450	Mac1	-2.795	0.130044466	-0.314862675	-0.630717105	-0.075426626	-0.168674699	-0.205846325	-5.450750478	-0.96	-6.410750478
7HFK	Mac1	-2.19	-0.036309497	-0.452656495	-0.617940692	-0.437720172	-0.313570183	-0.277108434	-0.53	-0.53	-4.35
7HF3	Mac1	-1.705	-0.121273635	-0.461099002	-0.523358812	-0.571882059	-0.307546087	-0.271084337	-2.31	-2.31	-4.83
7HFP	Mac1	-1.4825	-0.022260391	-0.571728272	-0.804949468	-0.514549451	-0.199112352	-0.162650602	-1.73	-2.52	-5.58
7HDN	Mac1	-1.1625	-0.124046591	-0.530242947	-0.647989833	-0.650053217	-0.205136448	-0.168674699	-1.84	-3.45	-5.29
7HFN	Mac1	-0.72	0.188160312	-0.431178208	-0.890805197	-0.096553421	-0.297491013	-0.271084337	-3.23	-1.93	-5.25
x3479	Mac1	0.315	0.085540957	-0.378686207	-0.792969262	-0.268069002	-0.122792218	-0.096385542	-4.74	-1.42	-6.16
7KQP	Mac1	0.47	0.159338147	-0.462289654	-1.126153219	-0.296581532	-0.162967773	-0.126506024	1.88	-8.68	-6.8
7HI4	Mac1	-2.90975	-0.124046591	-0.530242947	-0.647989833	-0.650053217	-0.310284575	-0.277108434	-5.94	-0.53	-6.47
7HF6	Mac1	-0.86	-0.06847415	-0.590316384	-0.807697297	-0.618834327	-0.170292749	-0.126506024	-4.03	-1.93	-5.16
7HF7	Mac1	-0.85	-0.111849818	-0.503546759	-0.61010981	-0.601063042	-0.151629457	-0.114457831	-2.39	-2.69	-5.08
3u5l	BRD4	-0.1649965	-0.53423304	-0.405830146	-0.50002875	-1.476090033	-0.081487882	0.070866142	-2	-6.16	-8.16
4mr3	BRD4	0.88592124	0.340164132	0.714972154	-0.377040915	0.53807443	0.058691965	-0.094488189	2.74	-8.99	-11.73
4mr4	BRD4	1.16373872	0.964926365	0.0733467	-1.641667948	1.195761552	0.076990721	-0.05511811	0.04	-7.84	-7.88
3mxf	BRD4	2.08954764	0.206831149	-0.460707173	-1.563170568	-0.443540442	0.202753131	0.133858268	-1.22	-8.42	-9.64
3u5j	BRD4	2.5914416	0.21798025	-0.195016944	-0.753407409	0.049098497	0.116138958	0.047244094	-0.44	-6.96	-7.4
6ajx	BRD4	2.89	-0.771837199	-0.139482397	0.788616855	-1.259548481	-0.576738574	-0.684615385	2.22	-8.2	-5.98
6guk	CDK2	-1.81	0.293932413	0.84623533	0.848312771	1.143319408	-0.326337272	-0.184782609	-3.8	-4.6	-8.4
2f94	FPS	-2.09	-0.317243272	-2.109805226	-1.887114998	-1.79531816	0.086153052	0.451327434	-8	-1	-9
1yv5	FPS	1.0675	-0.324167045	-2.007474211	-1.213816822	-1.421687598	-0.177349822	0.124610592	-2	-7.2	-9.2
2xg3	Galectin	1.1375	-0.202526469	-0.337554363	-0.579183683	-0.784698282	-0.4003485	-0.333333333	5.258126195	-11.78298279	-6.524856597
2nn8	Galectin	1.61	0.110154417	-0.538757343	-1.114145692	-0.398941028	-0.351009233	-0.442028986	7.170172084	-12.09369025	-4.923518165
6i3e	HCAII	0.735	-0.451037641	-0.239508295	0.288974402	-0.835342882	-0.464511304	-0.237354086	1.98374761	-12.380497	-10.39674939
6hr3	HCAII	0.86	-0.481019462	0.105395403	0.652323806	-0.69203394	-0.0256	-0.206225681	-0.501912	-9.2256214	-9.7275334
4yxi	HCAII	0.88	-0.163081775	0.189353657	0.385174638	-0.139858598	-0.483870149	-0.194552529	0.79	-9.16	-8.37
6i0w	HCAII	1.1725	-0.368778795	-0.19177421	0.282604975	-0.656225559	-0.4453	-0.330008452	1.959847036	-10.874761	-8.914913964
6i1u	HCAII	1.3975	-0.243441092	-0.064341998	0.164539213	-0.445913104	-0.360590429	-0.143968872	1.673040153	-11.113767	-9.440726847
6hqx	HCAII	1.7725	-0.436005181	-0.118667372	0.376028979	-0.751639214	-0.35329939	-0.155642023	0.26290631	-9.9187381	-9.65583179
6rl9	HCAII	1.8575	-0.701195541	-0.626535559	0.311251696	-1.378378	-0.475857145	-0.228682171	0.93	-8.46	-7.53
6gm9	HCAII	1.98625	-0.351877911	0.125442062	0.681837541	-0.388000335	-0.4134	-0.19689589	0.66921606	-9.751434	-9.08221794
6hxd	HCAII	2.0375	-0.657600774	-0.173240445	0.662468806	-1.078575299	-0.335065552	-0.159533074	0.38240918	-10.564054	-10.18164482
6gdc	HCAII	2.0625	-0.429890575	-0.168557638	0.355862511	-0.749702937	-0.420009754	-0.20233463	0.86042065	-9.4646272	-8.60420655
3s76	HCAII	2.5325	0.180318472	0.539684176	0.751650198	0.834994497	0.02280567	0.428015564	-3.2	-3.7	-6.9
6i2f	HCAII	2.8625	-0.630588079	-0.369313392	0.574743343	-1.06923291	0.0001564	-0.105058366	1.7208413	-11.902486	-10.1816447
3s71	HCAII	3.3875	-0.069408035	0.258513772	0.520683933	0.146599528	0.100778587	0.13618677	1.97	-13.02	-11.05
3s75	HCAII	3.83	0.123210113	0.462409957	0.627568082	0.636395143	-0.014442476	0.496124031	4.3	-13.6	-9.3
3s72	HCAII	4.7875	0.619776134	0.776908767	0.289183229	1.544363941	-0.051124291	0.354085603	2.22	-11.11	-8.89
3s74	HCAII	4.795	-0.019956173	0.175195671	0.19913881	0.070710928	-0.070141875	-0.190661479	1	-12.5	-11.5
3s73	HCAII	6.118	0.395359553	0.821117163	0.485783732	1.159251829	-0.689701175	-0.443579767	6.32	-18.32	-12
3s77	HCAII	6.865	0.115623446	0.056102327	-0.069728292	0.216653534	-0.245077663	-0.108527132	2.44	-10.76	-8.32
3s78	HCAII	7.914	0.257883572	0.375924451	0.182210161	0.678351586	-0.172198023	-0.158914729	-0.07	-8.72	-8.79
1qy2	MUP-I	-0.505	0.215439683	-0.0066204	-0.436336158	0.226649515	-0.293483855	0.006369427	2.557361377	-10.635755	-8.078393623
1qy1	MUP-I	-0.07	-0.032458776	-0.001167028	0.156135674	0.018081109	-0.167148886	0.133757962	2.244263862	-11.448375	-9.204111138
6guh	TGT	-1.22	-0.150607635	0.02172858	-0.008076744	-0.339350197	-0.384349027	-0.358422939	7.5332775	-16.2	-10.3
4q4s	TGT	2.94	0.514584549	-0.058250674	-0.971043154	0.582474065	-0.277742015	-0.082191781	6.35755258	-15.85	-9.49
4q4q	TGT	4.4	0.466970198	0.227195409	-0.540091713	0.725658561	-0.112304216	-0.087431694	2.1749522	-10.06	-7.89
4q4r	TGT	5.675	0.220965647	0.629050436	0.327292668	0.680137202	-0.097784667	-0.112947658	2.91586998	-11.69	-8.77
4q8t	TGT	5.905	0.456658637	0.054463969	-0.821427431	0.540194456	-0.17005723	-0.130434783	0.93212237	-10.8	-8.6
4puk	TGT	11.505	0.349909756	-0.137393348	-1.067762585	0.160647741	0.018762362	-0.040650407	13.33652008	-23.27	-10.03
4q4p	TGT	8.0125	0.06515683	0.349281382	0.179117856	0.248283272	0.030094135	-0.079889807	3.36998088	-12.09	-8.72
4q4o	TGT	16.94	0.197649147	-0.075143537	-0.587063728	0.100027951	-0.109884855	-0.021798365	8.67590822	-18.86	-10.19
4PUJ	TGT	19.25	0.476453938	0.168748173	-0.712060653	0.647373707	0.009899701	0.02739726	12.8585086	-23.04	-10.18
3T73	Thermolysin	-3.605	-0.111299277	0.608809177	0.962427371	0.308737421	0.248537448	0.439873418	-3.895793499	-3.7045889	-7.600382399
4N4E	Thermolysin	-2.8575	-0.028543515	0.986686007	1.077501175	0.559126202	0.244435082	0.53164557	-3.489483748	-3.4894837	-6.978967448
5jvi	Thermolysin	-2.165	0.022131624	1.028346216	1.093966098	0.681250688	0.182212943	0.481012658	-5.11	-3.66	-8.77
4N66	Thermolysin	-2.0125	-0.180944416	0.263770701	0.620199277	-0.043761343	0.179121699	0.537974684	-5.473231358	-2.748566	-8.221797358
MZN 4.00	Thermolysin	-1.6125	0.028179536	0.957803291	0.943422458	0.607709721	0.32244142	0.566455696	-3.96749522	-5.3298279	-9.29732312
4MWP	Thermolysin	-0.975	-0.065017808	0.876506537	1.079044612	0.478963979	0.380383698	0.563291139	-5.473231358	-2.6051625	-8.078393858
4N5P	Thermolysin	-0.9475	-0.069150555	0.924264532	1.083140542	0.472146636	0.524872742	0.686708861	-4.684512428	-3.9196941	-8.604206528
4MXJ	Thermolysin	-0.9425	-0.22659692	0.477322748	0.98751056	0.067012945	0.038943384	0.493670886	-3.943594646	-6.3814532	-10.32504785
5jxn	Thermolysin	-0.52	-0.02218928	1.091253149	1.253129264	0.674720731	0.440317352	0.465189873	-4.33	-4.39	-8.72
5jt9	Thermolysin	-0.4525	-0.030275162	1.00806885	1.157480775	0.601488532	0.342370429	0.493670886	-3.87	-5.16	-9.03
4mtw	Thermolysin	0.2325	-0.321836397	0.476349254	1.177532828	-0.034839693	0.032652856	0.518987342	-3.9435946	-5.1147228	-9.0583174
3t8f	Thermolysin	2.1825	-0.265913222	0.431313118	1.000378316	-0.012921911	0.203384589	0.563291139	-3.1309751	-4.9235182	-8.0544933
3gy4	Trypsin	3.48	-0.066874141	-0.45102063	-0.354455844	-0.353405912	0.642048034	0.995633188	-0.89	-6.03	-6.92
5boj	TTR	-0.8975	0.397880642	0.936549806	0.570423113	1.194165064	-0.088185887	-0.051724138	-1	-8.6	-9.6
4der	TTR	-0.041	0.735992086	0.376275653	0.27188841	2.019593539	-0.249116485	-0.370689655	0.6	-9.6	-9
4dew	TTR	0.4725	0.36513101	0.361070336	0.692365149	-0.218614029	-0.327756258	-0.448275862	1.4	-11.2	-9.8
3d2t	TTR	2.15625	-0.082142657	0.721422992	2.085735916	0.175093963	-0.434399396	-0.504347826	0.6	-7.8	-7
