## Supplementary Table 3 for "Binding Entropy Can Be Predicted by Crystallographic Ensembles"

Bound	Apo	Data Location	Protein		Reason Excluded
1AMW	1AH6	PDBBind	Heat_Shock_Protein_90_Hsp90		No SF
1AMW	1AH6	PDBBind	Heat_Shock_Protein_90_Hsp90		No SF
1AMW	1AH6	PDBBind	Heat_Shock_Protein_90_Hsp90		No SF
1AMW	1AH6	PDBBind	Heat_Shock_Protein_90_Hsp90		No SF
5MY8	1WAK	PDBBind	Serine/threonine-protein_kinase_SRPK1		No SF
6NW3	1C5L	https://doi.org/10.1021/acs.biochem.9b00714	BACE-1		Resolution
6NV7	1C5L	https://doi.org/10.1021/acs.biochem.9b00714	BACE-1		Resolution
6NV9	1C5L	https://doi.org/10.1021/acs.biochem.9b00714	BACE-1		Resolution
1R1V	1R1U	https://doi.org/10.1021/jacs.8b02129	CzrA		Resolution
4BAH	1C5L	https://doi.org/10.1021/bi301333z	Thrombin		Not exact crystallographic match
4BAN	1C5L	https://doi.org/10.1021/bi301333z	Thrombin		Not exact crystallographic match
4BAO	1C5L	https://doi.org/10.1021/bi301333z	Thrombin		Not exact crystallographic match
4BAM	1C5L	https://doi.org/10.1021/bi301333z	Thrombin		Not exact crystallographic match
4BAQ	1C5L	https://doi.org/10.1021/bi301333z	Thrombin		Not exact crystallographic match
4BAK	1C5L	https://doi.org/10.1021/bi301333z	Thrombin		Not exact crystallographic match
4EK4	4EK3	PDBBind	CDK2		No direct ITC data
4EK5	4EK3	PDBBind	CDK2		No direct ITC data
4FKG	4EK3	PDBBind	CDK2		No direct ITC data
4FKG	4EK3	PDBBind	CDK2		No direct ITC data
4FKI	4EK3	PDBBind	CDK2		No direct ITC data
4FKJ	4EK3	PDBBind	CDK2		No direct ITC data
4FKQ	4EK3	PDBBind	CDK2		No direct ITC data
4FKU	4EK3	PDBBind	CDK2		No direct ITC data
4FKV	4EK3	PDBBind	CDK2		No direct ITC data
6GU3	4EK3	10.1016/j.chembiol.2018.10.015	CDK1/CyclinB		Resolution
6GU2	4EK3	10.1016/j.chembiol.2018.10.015	CDK1/CyclinB		Resolution
6GU4	4EK3	10.1016/j.chembiol.2018.10.015	CDK1/CyclinB		Resolution
6GU6	4EK3	10.1016/j.chembiol.2018.10.015	CDK1		Resolution
6GU7	4EK3	10.1016/j.chembiol.2018.10.015	CDK1		Resolution
6GUB	4EK3	10.1016/j.chembiol.2018.10.015	CDK2/CyclinA		Resolution
6GUC	4EK3	10.1016/j.chembiol.2018.10.015	CDK2/CyclinA		Resolution
6GUE	4EK3	10.1016/j.chembiol.2018.10.015	CDK2/CyclinA		Resolution
6GUF	4EK3	10.1016/j.chembiol.2018.10.015	CDK2/CyclinA		Resolution
		10.1016/S1097-2765(01)00343-4	CDK5		Resolution
		10.1016/S1097-2765(01)00343-4	CDK5/CDKp25		Resolution
2YDW	1X0J	10.1021/jm200108t	BRD2		No SF
4UYF	1X0J	10.1021/jm5010539	BRD2-BD1		No SF
3OV1	Peptide	10.1021/ja2068752	Grb2 SH2		No matched Apo
3S8L	Peptide	10.1021/ja2068752	Grb2 SH2		No matched Apo
3S8N	Peptide	10.1021/ja2068752	Grb2 SH2		No matched Apo
	Peptide	10.1021/ja2068752	Grb2 SH2		No matched Apo
3OVE	Peptide	10.1021/ja2068752	Grb2 SH2		No matched Apo
3KMX		10.1021/jm901472u	BACE-1		No Apo
3KMY		10.1021/jm901472u	BACE-1		No Apo
3KNO		10.1021/jm901472u	BACE-1		No Apo
1S0Q	BA	10.1021/acs.jcim.4c01291	Bovine Trypsin		No Apo
3CFM	DIC	10.1021/acs.jmedchem.5b00544	TTR		No SF
