## Supplementary Table 2 for "Binding Entropy Can Be Predicted by Crystallographic Ensembles"

PDB_ID	Resolution	Space Group	Unit Cell Length (a, b, c)	Unit Cell Angles (α, β, γ)	Ligand(s)	Ligand of Interest Name	Paired PDB ID	Resolution (Paired PDB)	Space Group (Paired PDB)	Unit Cell Length (a, b, c) Paired PDB	Unit Cell Angles (α, β, γ) Paired PDB	Ligands Bound (Apo Paired PDB)
3T73	1.6	P 61 2 2	92.7, 92.7, 130.1	90, 90, 120	UBX, GOL, DMS, ZN, CA	UBX: N-[(S)-({[(benzyloxy)carbonyl]amino}methyl)(hydroxy)phosphoryl]-N-methyl-L-leucinamide	1KEI	1.6	P 61 2 2	93.541, 93.541, 131.141	90, 90, 120	LYS, VAL, ZN, CA
3T8F	1.44	P 61 2 2	92.4, 92.4, 131.2	90, 90, 120	UBU, GOL, DMS, ZN, CA	UBU: N-[(R)-({[(BENZYLOXY)CARBONYL]AMINO}METHYL)(HYDROXY)PHOSPHORYL]-N-ETHYL-L-LEUCINAMIDE	1KEI	1.6	P 61 2 2	93.541, 93.541, 131.141	90, 90, 120	LYS, VAL, ZN, CA
4MXJ	1.35	P 61 2 2	92.567, 92.567, 130.779	90, 90, 120	2G8, GOL, DMS, ZN, CA	2G8: N~2~-[(R)-({[(BENZYLOXY)CARBONYL]AMINO}METHYL)(HYDROXY)PHOSPHORYL]-N-PROPYL-L-LEUCINAMIDE	1KEI	1.6	P 61 2 2	93.541, 93.541, 131.141	90, 90, 120	LYS, VAL, ZN, CA
4MTW	1.32	P 61 2 2	92.563, 92.563, 131.113	90, 90, 120	2G7, GOL, DMS, ZN, CA	2G7: N~2~-[(R)-({[(BENZYLOXY)CARBONYL]AMINO}METHYL)(HYDROXY)PHOSPHORYL]-N-(2-METHYLPROPYL)-L-LEUCINAMIDE	1KEI	1.6	P 61 2 2	93.541, 93.541, 131.141	90, 90, 120	LYS, VAL, ZN, CA
4MZN	1.17	P 61 2 2	92.493, 92.493, 131.183	90, 90, 120	2G9, GOL, DMS, ZN, CA	2G9: N~2~-[(S)-({[(BENZYLOXY)CARBONYL]AMINO}METHYL)(HYDROXY)PHOSPHORYL]-N-[(2S)-2-METHYLBUTYL]-L-LEUCINAMIDE	1KEI	1.6	P 61 2 2	93.541, 93.541, 131.141	90, 90, 120	LYS, VAL, ZN, CA
4N5P	1.25	P 61 2 2	92.491, 92.491, 130.891	90, 90, 120	2H0, GOL, DMS, ZN, CA	2H0: N~2~-[(S)-({[(BENZYLOXY)CARBONYL]AMINO}METHYL)(HYDROXY)PHOSPHORYL]-N-(3-METHYLBUTYL)-L-LEUCINAMIDE	1KEI	1.6	P 61 2 2	93.541, 93.541, 131.141	90, 90, 120	LYS, VAL, ZN, CA
4N4E	1.13	P 61 2 2	92.505, 92.505, 131.488	90, 90, 120	2G6, GOL, DMS, ZN, CA	2G6: N~2~-[(S)-({[(BENZYLOXY)CARBONYL]AMINO}METHYL)(HYDROXY)PHOSPHORYL]-N-(3,3-DIMETHYLBUTYL)-L-LEUCINAMIDE	1KEI	1.6	P 61 2 2	93.541, 93.541, 131.141	90, 90, 120	LYS, VAL, ZN, CA
4N66	1.44	P 61 2 2	92.171, 92.171, 130.104	90, 90, 120	2GZ, GOL, DMS, ZN, CA	2GZ: N~2~-[(S)-({[(BENZYLOXY)CARBONYL]AMINO}METHYL)(HYDROXY)PHOSPHORYL]-N-(2,2-DIMETHYLPROPYL)-L-LEUCINAMIDE	1KEI	1.6	P 61 2 2	93.541, 93.541, 131.141	90, 90, 120	LYS, VAL, ZN, CA
4MWP	1.23	P 61 2 2	92.518, 92.518, 130.977	90, 90, 120	2GC, GOL, DMS, ZN, CA	2GC: N~2~-[(R)-({[(BENZYLOXY)CARBONYL]AMINO}METHYL)(HYDROXY)PHOSPHORYL]-N-(2-PHENYLETHYL)-L-LEUCINAMIDE	1KEI	1.6	P 61 2 2	93.541, 93.541, 131.141	90, 90, 120	LYS, VAL, ZN, CA
6GDC	1.08	P 1 21 1	42.32, 41.432, 72.163	90, 104.5, 90	MBO, HG, GLC, BGC, FB2, ZN	FB2: benzenesulfonamide	3D93	1.1	P 1 21 1	42.215, 41.514, 72.346	90, 104.15, 90	GOL, CO2
6GM9	1.09	P 1 21 1	42.365, 41.472, 72.273	90, 104.66, 90	MBO, HG, GLC, BGC, 4J8, ZN	4J8: 4-methylbenzenesulfonamide	3D93	1.1	P 1 21 1	42.215, 41.514, 72.346	90, 104.15, 90	GOL, CO2
6HQX	1.1	P 1 21 1	42.305, 41.424, 72.222	90, 104.73, 90	BE7, HG, 4JC, BGC, ZN	4JC: 4-ethylbenzenesulfonamide	3D93	1.1	P 1 21 1	42.215, 41.514, 72.346	90, 104.15, 90	GOL, CO2
6HR3	1.02	P 1 21 1	42.27, 41.519, 72.293	90, 104.59, 90	MBO, HG, 4JE, BGC, ZN	4JE: 4-propylbenzenesulfonamide	3D93	1.1	P 1 21 1	42.215, 41.514, 72.346	90, 104.15, 90	GOL, CO2
6HXD	1.12	P 1 21 1	42.237, 41.498, 72.142	90, 104.53, 90	MBO, 6YP, HG, BGC, ZN	6YP: 4-butylbenzenesulfonamide	3D93	1.1	P 1 21 1	42.215, 41.514, 72.346	90, 104.15, 90	GOL, CO2
6SBH	0.95	P 1 21 1	42.294, 41.53, 72.165	90, 104.523, 90	BE7, L4K, HG, GLC, BGC, ZN	L4K: 4-pentylbenzenesulfonamide	3D93	1.1	P 1 21 1	42.215, 41.514, 72.346	90, 104.15, 90	GOL, CO2
6I0W	1.04	P 1 21 1	42.375, 41.427, 72.258	90, 104.63, 90	MBO, HG, M4S, BGC, GLC, ZN	M4S: 4-methoxybenzenesulfonamide	3D93	1.1	P 1 21 1	42.215, 41.514, 72.346	90, 104.15, 90	GOL, CO2
6I1U	1.08	P 1 21 1	42.284, 41.429, 72.214	90, 104.5, 90	MBO, 3WI, HG, GLC, BGC, ZN	3W8: 4-ethoxybenzenesulfonamide	3D93	1.1	P 1 21 1	42.215, 41.514, 72.346	90, 104.15, 90	GOL, CO2
6I2F	1.2	P 1 21 1	42.223, 41.398, 72.031	90, 104.39, 90	MBO, 3W6, HG, BGC, ZN	3W6: 4-propoxybenzenesulfonamide	3D93	1.1	P 1 21 1	42.215, 41.514, 72.346	90, 104.15, 90	GOL, CO2
6I3E	1.07	P 1 21 1	42.483, 41.487, 71.915	90, 104.22, 90	MBO, H1Z, HG, CIT, DMS, ZN, NA	H1Z: 4-butoxybenzenesulfonamide	3D93	1.1	P 1 21 1	42.215, 41.514, 72.346	90, 104.15, 90	GOL, CO2
6AJX	1.89	P 21 21 21	32.83, 46.875, 78.511	90, 90, 90	HCC, NA	HCC: 2',4,4'-TRIHYDROXYCHALCONE = isoliquiritigenin (ISL)	6AJW	1.4	P 21 21 21	33.407, 47.152, 78.316	90, 90, 90	DMS, NA
6AJY	1.6	P 21 21 21	33.75, 47.085, 78.014	90, 90, 90	A0R, NA	A0R: 2',4'-dihydroxy-2-methoxychalcone	6AJW	1.4	P 21 21 21	33.407, 47.152, 78.316	90, 90, 90	DMS, NA
4Q8T	1.4	C 1 2 1	90.233, 64.635, 70.964	90, 93.16, 90	2YV, GOL, ZN, CL	2YV: 6-amino-2-[(2-phenylethyl)amino]-1,7-dihydro-8H-imidazo[4,5-g]quinazolin-8-one	4PUN	1.25	C 1 2 1	90.5, 64.65, 69.93	90, 95.95, 90	DMS, ZN
4Q8W	1.14	C 1 2 1	89.83, 64.68, 70.68	90, 96.28, 90	2YY, GOL, ZN	2YY: 4-{2-[(6-amino-8-oxo-7,8-dihydro-1H-imidazo[4,5-g]quinazolin-2-yl)amino]ethyl}benzoic acid	4PUN	1.25	C 1 2 1	90.5, 64.65, 69.93	90, 95.95, 90	DMS, ZN
4PUK	1.49	C 1 2 1	90.788, 64.986, 70.987	90, 96.27, 90	2WU, GOL, ZN	2WU: 6-amino-2-(methylamino)-3,7-dihydro-8H-imidazo[4,5-g]quinazolin-8-one	4PUN	1.25	C 1 2 1	90.5, 64.65, 69.93	90, 95.95, 90	DMS, ZN
3S1G	1.82	C 1 2 1	90.755, 64.753, 70.599	90, 95.87, 90	ITE, GOL, ZN	ITE: 2-(methylamino)-1,7-dihydro-8H-imidazo[4,5-g]quinazolin-8-one	4PUN	1.25	C 1 2 1	90.5, 64.65, 69.93	90, 95.95, 90	DMS, ZN
4PUJ	1.42	C 1 2 1	90.582, 64.843, 71.016	90, 96.2, 90	CKR, GOL, ZN, CL	CKR: 6-amino-2-[(2-morpholin-4-ylethyl)amino]-3,7-dihydro-8H-imidazo[4,5-g]quinazolin-8-one	4PUN	1.25	C 1 2 1	90.5, 64.65, 69.93	90, 95.95, 90	DMS, ZN
4Q4R	1.45	C 1 2 1	89.941, 64.837, 70.756	90, 93.14, 90	SQO, GOL, ZN	SQO: 2-{[2-(4-Morpholinyl)ethyl]amino}-1,7-dihydro-8H-imidazo[4,5-g]quinazolin-8-one	4PUN	1.25	C 1 2 1	90.5, 64.65, 69.93	90, 95.95, 90	DMS, ZN
4Q4O	1.35	C 1 2 1	89.823, 64.696, 70.711	90, 93.41, 90	2YM, GOL, DMS, ZN, CL	2YM: 6-amino-2-{[2-(piperidin-1-yl)ethyl]amino}-3,5-dihydro-8H-imidazo[4,5-g]quinazolin-8-one	4PUN	1.25	C 1 2 1	90.5, 64.65, 69.93	90, 95.95, 90	DMS, ZN
4Q4P	1.54	C 1 2 1	89.985, 64.853, 70.741	90, 93.32, 90	2YO, GOL, DMS, ZN, CL	2YO: 2-{[2-(piperidin-1-yl)ethyl]amino}-3,5-dihydro-8H-imidazo[4,5-g]quinazolin-8-one	4PUN	1.25	C 1 2 1	90.5, 64.65, 69.93	90, 95.95, 90	DMS, ZN
4Q4S	1.25	C 1 2 1	90.923, 64.855, 70.531	90, 95.92, 90	S98, GOL, ZN	S98: 6-amino-2-[(thiophen-2-ylmethyl)amino]-1,7-dihydro-8H-imidazo[4,5-g]quinazolin-8-one	4PUN	1.25	C 1 2 1	90.5, 64.65, 69.93	90, 95.95, 90	DMS, ZN
4Q4Q	1.41	C 1 2 1	91.272, 64.85, 70.427	90, 96.09, 90	SAQ, GOL, ZN	SAQ: 2-[(thiophen-2-ylmethyl)amino]-1,7-dihydro-8H-imidazo[4,5-g]quinazolin-8-one	4PUN	1.25	C 1 2 1	90.5, 64.65, 69.93	90, 95.95, 90	DMS, ZN
6GUK	1.3	P 21 21 21	53.291, 71.938, 72.391	90, 90, 90	FC8	FC8: ~{N}2-[(1~{R},2~{S})-2-azanylcyclohexyl]-~{N}6-(3-chlorophenyl)-9-ethyl-purine-2,6-diamine	4EK3	1.34	P 21 21 21	53.34, 71.434, 72.406	90, 90, 90	N/A
6GUH	1.5	P 21 21 21	53.321, 71.296, 72.114	90, 90, 90	FB8, EDO	FB8: 4-(2-methyl-3-propan-2-yl-imidazol-4-yl)-~{N}-(4-methylsulfonylphenyl)pyrimidin-2-amine	4EK3	1.34	P 21 21 21	53.34, 71.434, 72.406	90, 90, 90	N/A
1QY1	1.7	P 43 21 2	53.575, 53.575, 137.562	90, 90, 90	PRZ, CD, NA	PRZ: 2-ISOBUTYL-3-METHOXYPYRAZINE	1QY0	1.8	P 43 21 2	53.627, 53.627, 137.008	90, 90, 90	CD, GOL, NA
1QY2	1.75	P 43 21 2	53.248, 53.248, 137.703	90, 90, 90	IPZ, CD, NA	IPZ: 2-ISOPROPYL-3-METHOXYPYRAZINE	1QY0	1.8	P 43 21 2	53.627, 53.627, 137.008	90, 90, 90	CD, GOL, NA
5JT9	1.26	P 61 2 2	92.547, 92.547, 131.226	90, 90, 120	7AF, GOL, DMS, ZN, CA	7AF: ~{N}-[(2~{S})-1-[[(2~{S})-2,3-dimethylbutyl]amino]-4-methyl-1-oxidanylidene-pentan-2-yl]-(phenylmethoxycarbonylaminomethyl)phosphonamidic acid	3DO2	1.22	P 61 2 2	92.562, 92.562, 128.712	90, 90, 120	LYS, VAL, ZN, CA
5JS3	1.16	P 61 2 2	92.616, 92.616, 131.463	90, 90, 120	6MG, GOL, DMS, ZN, CA	6MG: N~2~-[(R)-({[(benzyloxy)carbonyl]amino}methyl)(hydroxy)phosphoryl]-N-[(2S)-2,3,3-trimethylbutyl]-L-leucinamide	3DO2	1.22	P 61 2 2	92.562, 92.562, 128.712	90, 90, 120	LYS, VAL, ZN, CA
5JXN	1.38	P 61 2 2	93.014, 93.014, 131.203	90, 90, 120	6NN, GOL, DMS, ZN, CA	6NN: P-((((benzyloxy)carbonyl)amino)methyl)-N-((S)-4-methyl-1-(((R)-2-methylbutyl)amino)-1-oxopentan- 2-yl)phosphonamidic acid	3DO2	1.22	P 61 2 2	92.562, 92.562, 128.712	90, 90, 120	LYS, VAL, ZN, CA
5JVI	1.12	P 61 2 2	92.58, 92.58, 131.23	90, 90, 120	6QC, GOL, DMS, ZN, CA	6QC: ~{N}-[(2~{S})-1-[[(2~{R})-2,3-dimethylbutyl]amino]-4-methyl-1-oxidanylidene-pentan-2-yl]-(phenylmethoxycarbonylaminomethyl)phosphonamidic acid	3DO2	1.22	P 61 2 2	92.562, 92.562, 128.712	90, 90, 120	LYS, VAL, ZN, CA
5JSS	1.19	P 61 2 2	92.528, 92.528, 131.314	90, 90, 120	6NG, GOL, DMS, ZN, CA	6NG: N~2~-[(R)-({[(benzyloxy)carbonyl]amino}methyl)(hydroxy)phosphoryl]-N-[(2R)-2,3,3-trimethylbutyl]-L-leucinamide	3DO2	1.22	P 61 2 2	92.562, 92.562, 128.712	90, 90, 120	LYS, VAL, ZN, CA
1YV5	2	P 41 21 2	110.946, 110.946, 70.264	90, 90, 90	RIS, PO4, MG	RIS: 1-HYDROXY-2-(3-PYRIDINYL)ETHYLIDENE BIS-PHOSPHONIC ACID	4XQT	2.1	P 41 21 2	110.34, 110.34, 78.52	90, 90, 90	SO4, MG
2F94	1.94	P 41 21 2	111.349, 111.349, 68.893	90, 90, 90	BFQ, PO4, ZN	BFQ: IBANDRONATE	4XQT	2.1	P 41 21 2	110.34, 110.34, 78.52	90, 90, 90	SO4, MG
5BOJ	1.75	P 21 21 2	42.685, 85.409, 63.624	90, 90, 90	4TX, NA	4TX: 5-(2,5-dimethylphenoxy)-2,2-dimethylpentanoic acid	1F41	1.3	P 21 21 2	43, 85.37, 63.76	90, 90, 90	N/A
4DEW	1.9	P 21 21 2	43.264, 84.782, 65.087	90, 90, 90	LU2	LU2: 2-(3,4-dihydroxyphenyl)-5,7-dihydroxy-4H-chromen-4-one	3CFM	1.6	P 21 21 2	43.169, 86.109, 63.764	90, 90, 90	N/A
4DER	1.9	P 21 21 2	43.152, 85.132, 64.458	90, 90, 90	AGI, GOL	AGI: 5,7-dihydroxy-2-(4-hydroxyphenyl)-4H-chromen-4-one	3CFM	1.6	P 21 21 2	43.169, 86.109, 63.764	90, 90, 90	N/A
3D2T	1.85	P 21 21 2	43.204, 85.265, 64.208	90, 90, 90	1FL	1FL: 5-(2,4-DIFLUOROPHENYL)-2-HYDROXY-BENZOIC ACID	3CFM	1.6	P 21 21 2	43.169, 86.109, 63.764	90, 90, 90	N/A
1DVX	2	P 21 21 2	43.14, 85.74, 64.54	90, 90, 90	DIF	DIF: 2-[2,6-DICHLOROPHENYL)AMINO]BENZENEACETIC ACID	3CFM	1.6	P 21 21 2	43.169, 86.109, 63.764	90, 90, 90	N/A
1S0R	1.02	P 21 21 21	54.393, 58.424, 66.542	90, 90, 90	BEN, CA	BEN: BENZAMIDINE	1S0Q	1.02	P 21 21 21	54.383, 58.71, 66.427	90, 90, 90	CA
3GY4	1.55	P 21 21 21	54.265, 58.106, 66.766	90, 90, 90	PBZ, SO4, EDO, CA	PBZ: P-AMINO BENZAMIDINE	1TPO	1.7	P 21 21 21	54.89, 58.52, 67.63	90, 90, 90	CA
6RL9	1	P 1 21 1	42.431, 41.387, 72.304	90, 104.71, 90	BE7, HG, GLC, BGC, SAN, ZN	SAN: SULFANILAMIDE	2ILI	1.05	P 1 21 1	42.212, 41.291, 72.154	90, 104.39, 90	ZN
4YXI	0.96	P 1 21 1	42.463, 41.529, 72.453	90, 104.48, 90	MBO, 4J8, GOL, ZN	4J8: 4-methylbenzenesulfonamide	2ILI	1.05	P 1 21 1	42.212, 41.291, 72.154	90, 104.39, 90	ZN
3S71	1.25	P 1 21 1	42.366, 41.396, 72.471	90, 104.69, 90	EVD, ZN	EVD: 1-benzofuran-2-sulfonamide	3D93	1.1	P 1 21 1	42.215, 41.514, 72.346	90, 104.15, 90	GOL, CO2
3S72	1.6	P 1 21 1	42.13, 41.449, 72.524	90, 104.53, 90	EVE, DMS, ZN	EVE: 1H-benzimidazole-2-sulfonamide	1CAI	1.8	P 1 21 1	42.7, 41.7, 73	90, 104.6, 90	SO4, ZN
3S73	1.75	P 1 21 1	42.76, 41.916, 72.569	90, 102.81, 90	EVF, ZN	EVF: 1,3-benzothiazole-2-sulfonamide	1CAI	1.8	P 1 21 1	42.7, 41.7, 73	90, 104.6, 90	SO4, ZN
3S77	1.86	P 1 21 1	42.126, 41.094, 71.956	90, 104.32, 90	EVI, ZN	EVI: 1,3-thiazole-2-sulfonamide	1CAI	1.8	P 1 21 1	42.7, 41.7, 73	90, 104.6, 90	SO4, ZN
3S78	1.98	P 1 21 1	41.985, 40.958, 71.637	90, 104.27, 90	EVJ, ZN	EVJ: thiophene-2-sulfonamide	1CAI	1.8	P 1 21 1	42.7, 41.7, 73	90, 104.6, 90	SO4, ZN
3S71	1.25	P 1 21 1	42.366, 41.396, 72.471	90, 104.69, 90	EVD, ZN	EVD: 1-benzofuran-2-sulfonamide	3D93	1.1	P 1 21 1	42.215, 41.514, 72.346	90, 104.15, 90	GOL, CO2
3S73	1.75	P 1 21 1	42.76, 41.916, 72.569	90, 102.81, 90	EVF, ZN	EVF: 1,3-benzothiazole-2-sulfonamide	1CAI	1.8	P 1 21 1	42.7, 41.7, 73	90, 104.6, 90	SO4, ZN
3S75	1.5	P 1 21 1	42.378, 41.431, 72.496	90, 104.66, 90	EVG, ZN	EVG: furan-2-sulfonamide	1CAI	1.8	P 1 21 1	42.7, 41.7, 73	90, 104.6, 90	SO4, ZN
3S78	1.98	P 1 21 1	41.985, 40.958, 71.637	90, 104.27, 90	EVJ, ZN	EVJ: thiophene-2-sulfonamide	1CAI	1.8	P 1 21 1	42.7, 41.7, 73	90, 104.6, 90	SO4, ZN
3S74	1.4	P 1 21 1	42.22, 41.21, 72.086	90, 104.61, 90	03T, ZN	03T: 1-benzothiophene-2-sulfonamide	3D93	1.1	P 1 21 1	42.215, 41.514, 72.346	90, 104.15, 90	GOL, CO2
3S77	1.86	P 1 21 1	42.126, 41.094, 71.956	90, 104.32, 90	EVI, ZN	EVI: 1,3-thiazole-2-sulfonamide	1CAI	1.8	P 1 21 1	42.7, 41.7, 73	90, 104.6, 90	SO4, ZN
3S76	1.6	P 1 21 1	42.295, 41.438, 72.6	90, 104.66, 90	EVH, DMS, ZN	EVH: 1H-imidazole-2-sulfonamide	1CAI	1.8	P 1 21 1	42.7, 41.7, 73	90, 104.6, 90	SO4, ZN
3S72	1.6	P 1 21 1	42.13, 41.449, 72.524	90, 104.53, 90	EVE, DMS, ZN	EVE: 1H-benzimidazole-2-sulfonamide	1CAI	1.8	P 1 21 1	42.7, 41.7, 73	90, 104.6, 90	SO4, ZN
2XG3	1.2	P 21 21 21	35.8, 57.69, 62.41	90, 90, 90	UNU, CL, beta-D-galactopyranose-(1-4)-2-acetamido-2-deoxy-beta-D-glucopyranose	beta-D-galactopyranose-(1-4)-2-acetamido-2-deoxy-beta-D-glucopyranose	3ZSL	1.08	P 21 21 21	35.71, 58.25, 62.85	90, 90, 90	N/A
2NN8	1.35	P 21 21 21	36.371, 57.8, 62.603	90, 90, 90	GOL, CL, alpha-lactose, beta-lactose, beta-D-galactopyranose-(1-4)-beta-D-glucopyranose, beta-D-galactopyranose-(1-4)-alpha-D-glucopyranose	alpha-lactose, beta-lactose	3ZSL	1.08	P 21 21 21	35.71, 58.25, 62.85	90, 90, 90	N/A
3U5J	1.6	P 21 21 21	37.3, 44.21, 78.36	90, 90, 90	08H, EDO	08H: 8-chloro-1-methyl-6-phenyl-4H-[1,2,4]triazolo[4,3-a][1,4]benzodiazepine	2OSS	1.35	P 21 21 21	37.418, 44.139, 78.413	90,90,90	EDO
3U5L	1.39	P 21 21 21	37.36, 44.13, 78.38	90, 90, 90	08K, EDO	08K: 8-chloro-1,4-dimethyl-6-phenyl-4H-[1,2,4]triazolo[4,3-a][1,3,4]benzotriazepine	2OSS	1.35	P 21 21 21	37.418, 44.139, 78.413	90,90,90	EDO
3MXF	1.6	P 21 21 21	36.8, 44.76, 78.39	90, 90, 90	JQ1, IOD, DMS, EDO	JQ1: (6S)-6-(2-tert-butoxy-2-oxoethyl)-4-(4-chlorophenyl)-2,3,9-trimethyl-6,7-dihydrothieno[3,2-f][1,2,4]triazolo[4,3-a][1,4]diazepin-10-ium	2OSS	1.35	P 21 21 21	37.418, 44.139, 78.413	90,90,90	EDO
4MR3	1.68	P 21 21 21	41.74, 51.972, 57.539	90, 90, 90	1K0, EDO	1K0: 2-[4-(2-hydroxyethoxy)-3,5-dimethylphenyl]-5,7-dimethoxyquinazolin-4(3H)-one	2OSS	1.35	P 21 21 21	37.418, 44.139, 78.413	90,90,90	EDO
4MR4	1.66	P 21 21 21	37.571, 44.393, 78.502	90, 90, 90	1K0, EDO	1K0: 2-[4-(2-hydroxyethoxy)-3,5-dimethylphenyl]-5,7-dimethoxyquinazolin-4(3H)-one	2OSS	1.35	P 21 21 21	37.418, 44.139, 78.413	90,90,90	EDO
